# Xrn1p Acts at Multiple Steps in the Budding-Yeast RNAi Pathway to Enhance the Efficiency of Silencing

**DOI:** 10.1101/2019.12.12.873604

**Authors:** Matthew A. Getz, David E. Weinberg, Ines A. Drinnenberg, Gerald R. Fink, David P. Bartel

## Abstract

RNA interference (RNAi) is a gene-silencing pathway that can play roles in viral defense, transposon silencing, heterochromatin formation, and post-transcriptional gene silencing. Although absent from *Saccharomyces cerevisiae*, RNAi is present in other budding-yeast species, including *Naumovozyma castellii*, which have an unusual Dicer and a conventional Argonaute that are both required for gene silencing. To identify other factors that act in the budding-yeast pathway, we performed an unbiased genetic selection. This selection identified Xrn1p, the cytoplasmic 5′-to-3′ exoribonuclease, as a cofactor of RNAi in budding yeast. Deletion of *XRN1* impaired gene silencing in *N. castellii*, and this impaired silencing was attributable to multiple functions of Xrn1p, including affecting the composition of siRNA species in the cell, influencing the efficiency of siRNA loading into Argonaute, degradation of cleaved passenger strand, and degradation of sliced target RNA.
