## Supplementary material for "Xrn1p Acts at Multiple Steps in the Budding-Yeast RNAi Pathway to Enhance the Efficiency of Silencing": Table S1

### Sheet: Table S1
Table S1. Protein-coding or tRNA mutations identified in each mutant strain sequenced. For each mutation, the gene, the mutant sequence, the genomic coordinate, and the reference sequence are listed.
RNAi mutant 1	RNAi mutant 2	RNAi mutant 3	RNAi mutant 4	RNAi mutant 5	RNAi mutant 6	RNAi mutant 7	RNAi mutant 8	RNAi mutant 9	RNAi mutant 10	RNAi mutant 11	RNAi mutant 12	RNAi mutant 13	RNAi mutant 14	RNAi mutant 15	RNAi mutant 16	RNAi mutant 17	RNAi mutant 18	RNAi mutant 19
NCAS0A00430 A 67159 G	NCAS0A00230 T 32849 C	NCAS0A00300 A 46032 G	NCAS0A00770 A 148396 G	NCAS0A00840 A 162824 G	NCAS0A00570 A 98640 G	NCAS0A02960 T 573319 C	NCAS0A00910 T 181849 C	NCAS0A00180 T 23328 C	NCAS0A00130 C 6122 T	NCAS0A07190 T 1426813 C	NCAS0A00340 A 52258 G	NCAS0A00870 T 172412 C	NCAS0A01330 T 262196 C	NCAS0A07480 G 1485036 T	NCAS0B03340 AAA 585713 AA	NCAS0A03790 T 767882 C	NCAS0B07990 C 1514435 A	NCAS0A03790 T 767882 C
NCAS0A00520 A 83959 G	NCAS0A00600 G 110098 GA	NCAS0A02940 A 568461 G	NCAS0A02450 T 463924 C	NCAS0A00930 A 184814 G	NCAS0A00660 A 127596 G	NCAS0A03240 T 642384 C	NCAS0A01150 T 226184 C	NCAS0A01020 A 204881 G	NCAS0A00140 G 9302 A	NCAS0A07190 T 1426861 C	NCAS0A01380 A 270719 G	NCAS0A01190 T 235023 C	NCAS0A03480 A 688606 G	NCAS0A08840 A 1747625 G	NCAS0D04130 A 780980 G	NCAS0A05290 T 1048266 C	NCAS0C03180 TCAT 625911 T	NCAS0A05290 T 1048266 C
NCAS0A00600 G 110098 GA	NCAS0A00650 T 121090 C	NCAS0A07110 T 1409688 C	NCAS0A03690 T 743470 C	NCAS0A04090 A 826951 G	NCAS0A00840 A 163418 G	NCAS0A05300 TAAAA 1050311 TAAA	NCAS0A02450 T 465271 C	NCAS0A02460 A 470275 G	NCAS0A00550 A 93612 G	NCAS0A07490 T 1488684 C	NCAS0A01570 A 310037 G	NCAS0A06400 A 1260702 G	NCAS0A04520 A 908275 G	NCAS0A08870 A 1755016 G		NCAS0B08380 G 1602034 GC		NCAS0A07480 A 1485599 T
NCAS0A00900 A 180633 G	NCAS0A01630 T 318700 C	NCAS0A08660 T 1711321 C	NCAS0A03690 T 744281 C	NCAS0A04700 A 935121 G	NCAS0A02040 A 391831 G	NCAS0A06240 T 1233211 C	NCAS0A02780 A 531983 G	NCAS0A03340 A 665280 G	NCAS0A01920 T 369839 G	NCAS0A08130 A 1606989 G	NCAS0A02440 A 461885 G	NCAS0A06630 A 1310665 G	NCAS0A05290 T 1049867 C	NCAS0A13930 A 2738853 G		NCAS0E00790 C 146454 G		NCAS0A07600 A 1511875 C
NCAS0A03340 A 665055 G	NCAS0A02030 A 385928 G	NCAS0A09530 T 1900602 C	NCAS0A05290 T 1048060 C	NCAS0A06250 T 1237099 C	NCAS0A02200 A 415266 G	NCAS0B04710 T 860300 C	NCAS0A06000 G 1186085 A	NCAS0A04050 A 816066 G	NCAS0A02860 T 548628 C	NCAS0A08270 A 1635112 G	NCAS0A02570 A 491747 G	NCAS0A09530 A 1900491 G	NCAS0A05570 A 1094160 G	NCAS0B02720 T 459248 C		NCAS0E01100 T 208713 C		NCAS0A15290 T 3006181 C
NCAS0A03580 T 713844 C	NCAS0A04800 T 960201 C	NCAS0A10900 T 2168297 C	NCAS0A07890 T 1568668 C	NCAS0A07820 T 1557022 C	NCAS0A02970 A 577774 G	NCAS0B05010 T 923112 C	NCAS0A06310 T 1244953 C	NCAS0A06490 A 1281202 G	NCAS0A03090 T 606900 C	NCAS0A08380 T 1657155 C	NCAS0A03330 A 662883 G	NCAS0A10390 T 2067405 C	NCAS0A06800 A 1347990 G	NCAS0B05570 A 1056715 G		NCAS0E01650 A 321960 AG		NCAS0C06000 CC 1244624 C
NCAS0A03870 T 786017 C	NCAS0A05070 T 1010902 C	NCAS0A11460 T 2269552 C	NCAS0A12790 T 2523027 C	NCAS0A08340 T 1648088 C	NCAS0A03800 A 775674 G	NCAS0B07160 T 1359887 C	NCAS0A07500 T 1492990 C	NCAS0A06860 A 1358832 G	NCAS0A03170 T 622422 C	NCAS0A08720 A 1723230 G	NCAS0A04120 A 834641 G	NCAS0A13210 A 2599686 G	NCAS0A08570 A 1696415 G	NCAS0C02390 T 447264 C				NCAS0E00120 G 4925 GA
NCAS0A04400 A 888365 G	NCAS0A05710 T 1116666 C	NCAS0A11480 T 2272743 C	NCAS0A14160 T 2782194 C	NCAS0A09530 T 1900537 C	NCAS0A06440 A 1272503 G	NCAS0B08060 T 1529555 C	NCAS0A07600 A 1511875 C	NCAS0A07090 A 1404559 G	NCAS0A05180 A 1027999 G	NCAS0A08840 A 1748158 G	NCAS0A04160 A 844704 G	NCAS0B00100 C 218 T	NCAS0A10560 A 2104091 G	NCAS0C04170 T 854200 C				NCAS0I01570 T 293821 TC
NCAS0A04540 A 912507 G	NCAS0A05740 T 1123652 C	NCAS0B00760 A 115383 G	NCAS0A15200 T 2991334 C	NCAS0A09560 T 1904807 C	NCAS0A06440 A 1272856 G	NCAS0B08080 T 1533137 C	NCAS0A07620 T 1518106 C	NCAS0A09600 A 1919062 G	NCAS0A05720 T 1117782 G	NCAS0A09330 A 1845493 G	NCAS0A04870 A 974743 G	NCAS0B01440 T 236308 C	NCAS0A12770 A 2521278 G	NCAS0E04090 T 805873 C
NCAS0A08710 A 1721933 G	NCAS0A05870 T 1151493 C	NCAS0B00760 A 115789 G	NCAS0B03560 T 630735 C	NCAS0A10230 T 2038490 C	NCAS0A07480 G 1485036 T	NCAS0B08890 T 1706500 C	NCAS0A07690 T 1532021 C	NCAS0A10520 T 2092087 C	NCAS0A06560 T 1299418 C	NCAS0A13360 T 2631601 C	NCAS0A05570 A 1095043 G	NCAS0B03820 T 682179 C	NCAS0A13190 T 2595747 C	NCAS0F01230 T 242871 C
NCAS0A10160 A 2025952 G	NCAS0A07440 A 1475076 G	NCAS0B00760 A 116468 G	NCAS0B03660 T 654572 C	NCAS0A13510 T 2658060 C	NCAS0A08570 A 1693361 G	NCAS0C01040 T 195461 C	NCAS0A07880 T 1567354 C	NCAS0A13450 T 2648234 C	NCAS0A07500 T 1491535 C	NCAS0A13820 T 2714195 C	NCAS0A05910 T 1161276 C	NCAS0B05870 T 1115787 C	NCAS0A13340 T 2626644 C	NCAS0F03730 T 751832 C
NCAS0A10350 A 2060709 G	NCAS0A07990 A 1581100 G	NCAS0B01650 A 269422 G	NCAS0B04000 T 723549 C	NCAS0A13840 T 2717814 C	NCAS0A08600 A 1700271 G	NCAS0C01050 T 196480 C	NCAS0A10230 T 2038739 C	NCAS0A14170 T 2784093 C	NCAS0A09580 T 1912678 G	NCAS0B04390 T 796858 C	NCAS0A06110 A 1204396 G	NCAS0C01370 T 252921 C	NCAS0A14480 T 2851083 C	NCAS0I03210 G 601644 C
NCAS0A11450 T 2264886 C	NCAS0A08300 A 1640778 G	NCAS0B01700 A 277985 G	NCAS0B05080 T 943934 C	NCAS0A13910 T 2735628 C	NCAS0A09260 A 1829786 G	NCAS0C03910 A 794066 G	NCAS0A10920 T 2174558 C	NCAS0A14500 T 2857069 C	NCAS0A10020 T 2006175 C	NCAS0B04590 T 835944 C	NCAS0A06220 T 1231739 C	NCAS0C01820 T 337003 C	NCAS0B03230 A 561125 G
NCAS0A12900 T 2544430 C	NCAS0A08970 A 1777039 G	NCAS0B05630 A 1067634 G	NCAS0B05270 T 977693 C	NCAS0A14090 C 2771421 A	NCAS0A09360 A 1856411 G	NCAS0C04760 A 971002 G	NCAS0A11760 T 2338553 C	NCAS0Atrna15G T 2636682 C	NCAS0A10940 T 2179492 C	NCAS0B05570 T 1053048 G	NCAS0A06320 A 1249372 G	NCAS0C04170 T 855704 C	NCAS0B05390 T 1007355 C
NCAS0A13570 T 2668411 C	NCAS0A10200 A 2033534 G	NCAS0B07070 A 1345842 G	NCAS0B06490 T 1228249 C	NCAS0A14330 T 2821878 C	NCAS0A09900 A 1980369 G	NCAS0D00810 A 144956 G	NCAS0A11860 T 2351903 C	NCAS0B02890 A 495755 G	NCAS0A11540 T 2283533 C	NCAS0B05570 A 1053333 G	NCAS0A06420 A 1266412 G	NCAS0C04610 T 942845 C	NCAS0B06230 A 1176646 G
NCAS0A13910 T 2735628 C	NCAS0A11590 A 2301106 G	NCAS0C00130 A 6959 G	NCAS0B07200 T 1364082 C	NCAS0B01690 A 276208 G	NCAS0A10030 A 2007856 G	NCAS0D04690 T 895733 C	NCAS0B01930 A 316262 G	NCAS0B03060 A 529612 G	NCAS0A12980 A 2555984 G	NCAS0B06750 T 1285570 C	NCAS0A06730 A 1330411 G	NCAS0D00110 A 1533 G	NCAS0B08080 T 1539545 C
NCAS0B00190 A 15624 G	NCAS0A12340 A 2445290 G	NCAS0C01180 A 219706 G	NCAS0B08280 A 1579873 G	NCAS0B03890 A 694166 G	NCAS0A11140 A 2212676 G	NCAS0E00120 C 3743 A	NCAS0B03630 A 643534 G	NCAS0B07040 A 1339975 G	NCAS0A14110 A 2775599 G	NCAS0B06750 T 1286984 C	NCAS0A07480 A 1485599 T	NCAS0D01310 T 238418 C	NCAS0B08920 GAAAA 1713464 GAAAAA
NCAS0B01320 A 218262 G	NCAS0A12780 A 2522203 G	NCAS0C02370 A 443297 G	NCAS0C01940 T 357217 C	NCAS0B04060 A 737042 G	NCAS0A12220 A 2422985 G	NCAS0E00120 TGG 4922 TGGG	NCAS0B04390 A 796523 G	NCAS0B07290 A 1379742 G	NCAS0B00200 T 18128 C	NCAS0B07710 T 1460519 C	NCAS0A07850 A 1561978 G	NCAS0E00120 C 3743 A	NCAS0C00160 A 12713 G
NCAS0B01400 A 227900 G	NCAS0A13590 A 2670806 G	NCAS0C03070 A 604469 G	NCAS0C02250 T 421152 C	NCAS0B05030 A 935698 G	NCAS0A13040 A 2564943 G	NCAS0E00140 C 14052 G	NCAS0B05740 A 1091236 G	NCAS0B07580 A 1432050 G	NCAS0B00500 A 74485 G	NCAS0B07710 T 1460923 C	NCAS0A07870 A 1566661 G	NCAS0E00620 A 107012 G	NCAS0C00160 A 14649 G
NCAS0B02700 T 453090 C	NCAS0A13920 T 2737833 C	NCAS0C03620 A 727868 G	NCAS0C02450 T 455791 C	NCAS0B07290 A 1379578 G	NCAS0A13900 A 2733109 G	NCAS0E03600 T 715898 C	NCAS0B07780 A 1474058 G	NCAS0B08230 A 1566490 G	NCAS0B01150 A 193501 G	NCAS0B08970 A 1724935 G	NCAS0A08170 A 1614781 G	NCAS0F02360 T 469740 C	NCAS0C05740 T 1180449 C
NCAS0B03370 T 588115 C	NCAS0A14470 T 2849514 C	NCAS0C03780 A 767751 G	NCAS0C03470 T 693817 C	NCAS0B08080 T 1533342 C	NCAS0A14000 A 2756070 G	NCAS0E04150 T 817354 C	NCAS0B08050 A 1528743 G	NCAS0C01010 T 187830 C	NCAS0B01330 A 220404 G	NCAS0C00240 T 30101 C	NCAS0A09220 A 1823646 G	NCAS0F03280 T 666294 C	NCAS0D00370 T 55773 C
NCAS0B03400 T 596456 C	NCAS0A14680 A 2891005 G	NCAS0D00370 T 55703 C	NCAS0C04170 T 857290 C	NCAS0B08310 T 1585052 C	NCAS0A14000 A 2756133 G	NCAS0E04190 T 826854 C	NCAS0C00870 A 153415 G	NCAS0C01360 T 249661 C	NCAS0B02930 A 505755 G	NCAS0C00850 T 149209 C	NCAS0A10480 A 2081319 G	NCAS0G00650 T 111066 G	NCAS0D03750 T 697556 C
NCAS0B03550 T 628468 C	NCAS0Atrna10G A 1767730 G	NCAS0D00850 T 157565 C	NCAS0C05220 T 1063903 C	NCAS0B08420 T 1610988 C	NCAS0A15300 A 3009096 G	NCAS0F03280 T 665646 C	NCAS0C01020 A 190581 G	NCAS0C04170 T 856139 C	NCAS0B03040 A 524948 G	NCAS0C01250 A 231628 G	NCAS0A11040 A 2199395 G	NCAS0G01520 A 273138 G	NCAS0D04920 T 945864 C
NCAS0B04000 T 720894 C	NCAS0B00100 T 43 C	NCAS0D01380 T 251078 C	NCAS0C05430 T 1102943 C	NCAS0C00870 T 152301 C	NCAS0B00440 T 59891 C	NCAS0G01200 A 215411 G	NCAS0C02010 A 372567 G	NCAS0C04260 T 880931 C	NCAS0B04170 A 752630 G	NCAS0C01500 T 277890 C	NCAS0A11170 A 2216191 G	NCAS0G02740 A 494024 G	NCAS0E03530 A 701263 G
NCAS0D00850 T 157565 C	NCAS0B00560 T 84173 C	NCAS0D01510 T 284806 C	NCAS0D00240 A 28284 G	NCAS0C02460 T 459824 C	NCAS0B01890 T 310561 C	NCAS0G02510 A 450578 G	NCAS0C03020 T 594537 C	NCAS0C05790 T 1192006 C	NCAS0B05970 T 1130330 C	NCAS0C02250 T 420720 C	NCAS0A11990 A 2378925 G	NCAS0I00670 A 114342 G	NCAS0F02020 A 402443 G
NCAS0D00970 T 189223 C	NCAS0B02550 T 425982 C	NCAS0D02960 T 563768 C	NCAS0D00580 A 97152 G	NCAS0C02600 GGG 488781 GG	NCAS0B03390 T 595738 C	NCAS0G03790 T 699997 C	NCAS0C04690 A 959103 G	NCAS0D01230 A 225877 G	NCAS0B06420 A 1213586 G	NCAS0C04450 A 913309 G	NCAS0A12620 A 2488759 G		NCAS0F02680 A 543821 G
NCAS0D03980 A 745276 G	NCAS0B02750 T 467553 C	NCAS0D04470 T 850830 C	NCAS0D01470 A 278858 G	NCAS0C02610 T 490715 C	NCAS0B05210 T 969922 C	NCAS0H02020 T 391549 C	NCAS0C04840 A 990023 G	NCAS0D01250 A 229230 G	NCAS0B07220 A 1366785 G	NCAS0D00110 CGGGG 1629 CGGG	NCAS0A13180 A 2591787 G		NCAS0G01650 A 293536 G
NCAS0D04020 A 755179 G	NCAS0B03990 T 718386 C	NCAS0D04690 T 897434 C	NCAS0D04810 AA 922730 A	NCAS0C03420 T 671199 C	NCAS0B05350 T 995798 C	NCAS0J00150 A 11604 G	NCAS0D01950 A 359760 G	NCAS0D01950 A 359958 G	NCAS0C01070 T 201999 C	NCAS0D00670 A 117261 G	NCAS0A13710 T 2695748 C		NCAS0G01660 GTT 295201 GTTT
NCAS0E02490 T 496115 C	NCAS0B04020 T 726898 C	NCAS0D04870 T 937178 C	NCAS0E01350 T 261628 C	NCAS0C04170 T 854393 C	NCAS0B06750 T 1288074 C	NCAS0J02310 A 451556 G	NCAS0D02030 A 374715 G	NCAS0D02130 T 395839 C	NCAS0C01170 T 217448 C	NCAS0D01840 A 340149 G	NCAS0A14910 T 2937557 C		NCAS0G02500 T 445071 C
NCAS0F00270 A 44035 G	NCAS0B04990 T 916336 C	NCAS0E00560 A 97449 G	NCAS0E01350 T 262475 C	NCAS0C04840 T 987759 C	NCAS0B07800 T 1479929 C		NCAS0D03940 A 734994 G	NCAS0D04810 A 920466 G	NCAS0C01790 T 332472 C	NCAS0D04810 T 922657 C	NCAS0A15100 T 2974995 C		NCAS0H00930 A 173953 G
NCAS0F00390 A 67157 G	NCAS0B05350 T 999911 C	NCAS0E01440 A 275672 G	NCAS0E01630 T 309496 C	NCAS0C05030 A 1022884 G	NCAS0C00630 A 100952 G		NCAS0D04250 TGT 805009 T	NCAS0E00100 C 1109 A	NCAS0C02170 T 408057 C	NCAS0E00320 A 52624 G	NCAS0B00200 T 18018 C		NCAS0I02300 T 432217 C
NCAS0F01320 A 255105 G	NCAS0B06140 T 1163249 C	NCAS0E01680 A 331201 G	NCAS0E01640 T 317675 C	NCAS0C05970 T 1230285 TC	NCAS0C01030 A 193526 G		NCAS0D04250 TCT 805011 T	NCAS0E00110 C 1109 A	NCAS0C02460 T 459710 C	NCAS0E02740 A 544827 G	NCAS0B00400 G 52594 C		NCAS0J01060 T 180838 C
NCAS0F02210 A 441193 G	NCAS0B07800 T 1480224 C	NCAS0E02010 A 384199 G	NCAS0E03740 T 734764 C	NCAS0D00890 A 167696 G	NCAS0C01530 A 281844 G		NCAS0D04250 A 805166 G	NCAS0E01310 T 254260 C	NCAS0C02660 T 496652 C	NCAS0E03360 A 669454 G	NCAS0B00890 T 137164 C
NCAS0F03460 A 694574 G	NCAS0B07970 T 1512856 C	NCAS0E02320 A 454917 G	NCAS0F01680 T 342067 C	NCAS0D02100 A 386064 G	NCAS0C01780 A 331006 G		NCAS0Dtrna4R A 311659 G	NCAS0E02880 T 563544 C	NCAS0C04170 T 856849 C	NCAS0E03390 A 673976 G	NCAS0B01600 T 261473 C
NCAS0G03430 A 631622 G	NCAS0B08030 T 1523638 C	NCAS0E04090 T 807379 C	NCAS0F01820 T 367637 C	NCAS0D03910 A 729603 G	NCAS0C02490 A 465692 G		NCAS0E00770 T 143156 C	NCAS0F00690 A 133761 G	NCAS0C04240 A 873500 G	NCAS0E04050 A 795575 G	NCAS0B01860 T 304984 C
NCAS0G03720 T 686608 C	NCAS0Btrna8T T 1638504 C	NCAS0F00860 A 177026 G	NCAS0G02480 T 441517 C	NCAS0D04030 A 755984 G	NCAS0C02580 A 485128 G		NCAS0E01040 A 193776 G	NCAS0F01090 A 217245 G	NCAS0C05790 T 1192664 C	NCAS0F01220 A 238150 G	NCAS0B01870 T 307593 C
NCAS0G04060 T 756648 C	NCAS0C02110 A 399015 G	NCAS0F03970 A 797276 G	NCAS0G02500 T 444183 C	NCAS0D04270 A 810367 G	NCAS0C03770 T 764105 C		NCAS0E01680 A 330993 G	NCAS0F01960 A 395368 G	NCAS0Ctrna1H T 1185309 C	NCAS0F03400 T 687031 C	NCAS0B02150 T 353203 C
NCAS0H00550 T 95512 C	NCAS0C02380 A 444986 G	NCAS0G00210 A 30767 G	NCAS0G02720 A 488436 G	NCAS0D04270 A 810509 G	NCAS0C03950 T 798999 C		NCAS0F01320 G 255322 GA	NCAS0F02430 A 482239 G	NCAS0D00560 T 95057 C	NCAS0F03810 A 765764 G	NCAS0B02620 A 440621 G
NCAS0H02590 T 515151 C	NCAS0C02480 A 463625 G	NCAS0G00690 A 117580 G	NCAS0G03610 G 674255 A	NCAS0D04600 A 877077 G	NCAS0C04590 T 938955 C		NCAS0F01950 T 393087 C	NCAS0G00250 T 40485 C	NCAS0D01510 T 283530 C	NCAS0G00100 CC 2659 C	NCAS0B03230 A 563917 G
NCAS0I01460 A 268695 G	NCAS0C02580 A 485611 G	NCAS0G00890 A 152972 G	NCAS0G04070 T 759589 C	NCAS0D04840 A 929674 G	NCAS0C05100 T 1040993 C		NCAS0F02230 T 444745 C	NCAS0G00470 T 81536 C	NCAS0D01870 T 345155 C	NCAS0G00590 A 102786 G	NCAS0B04500 T 816341 C
NCAS0J00990 T 165563 C	NCAS0C03160 A 621927 G	NCAS0G02070 A 374056 G	NCAS0H01810 A 349547 G	NCAS0E00550 T 93827 C	NCAS0C05190 T 1057061 C		NCAS0F03770 T 759612 C	NCAS0G02590 T 462714 C	NCAS0D03040 T 577273 C	NCAS0G03560 A 667227 G	NCAS0B04580 T 834030 C
NCAS0J01650 T 294768 C	NCAS0C03560 T 711896 C	NCAS0G02080 A 376636 G	NCAS0H02120 T 413444 G	NCAS0E00930 T 168308 C	NCAS0D00260 T 33789 C		NCAS0G00460 A 80975 G	NCAS0G03840 A 711166 G	NCAS0D03400 T 635904 C	NCAS0H00630 A 111687 G	NCAS0B05280 A 979060 G
	NCAS0C04170 T 854201 C	NCAS0G02300 A 409450 G	NCAS0H03190 A 615171 G	NCAS0E01380 T 265821 C	NCAS0D00290 T 39448 C		NCAS0G02320 T 411704 C	NCAS0H01000 A 186927 G	NCAS0D03480 T 648352 C	NCAS0H00870 A 160329 G	NCAS0B05300 A 982552 G
	NCAS0C05970 T 1230747 C	NCAS0G03650 A 680148 G	NCAS0I00640 A 107917 G	NCAS0E01550 T 292304 C	NCAS0D00310 T 46340 C		NCAS0G03570 T 668213 C	NCAS0H03100 T 597668 C	NCAS0E01190 T 230992 C	NCAS0H01570 A 302118 G	NCAS0B05380 C 1003772 T
	NCAS0D02030 A 374795 G	NCAS0G03930 A 729674 G	NCAS0I00850 A 156765 G	NCAS0F02020 A 403909 G	NCAS0D00400 T 61598 C		NCAS0G03610 G 674255 A	NCAS0H03320 T 635852 C	NCAS0F00200 T 31094 C	NCAS0I02740 T 508911 C	NCAS0B05420 T 1013279 C
	NCAS0D03620 A 678358 G	NCAS0H00100 T 1063 G	NCAS0J01130 A 193919 G	NCAS0F02100 A 422543 G	NCAS0D01600 T 300089 C		NCAS0G04290 T 799076 C	NCAS0I00620 A 103613 G	NCAS0F00980 T 195639 C	NCAS0J00160 T 16754 C	NCAS0B06370 T 1201986 C
	NCAS0D04200 A 796890 G	NCAS0I01350 A 244767 C	NCAS0J01390 A 243903 G	NCAS0F02360 A 470105 G	NCAS0D02620 T 504494 C		NCAS0H02200 T 432049 C	NCAS0J01720 T 316048 C	NCAS0G01270 A 228927 G	NCAS0J02310 A 452238 G	NCAS0B07190 T 1362890 C
	NCAS0E00760 A 140012 G	NCAS0I02000 T 366029 C	NCAS0J02310 A 452650 G	NCAS0F02890 A 576783 G	NCAS0D03330 T 623904 C		NCAS0H02490 A 494380 G		NCAS0G01710 A 303834 G		NCAS0B07840 T 1488597 C
	NCAS0E02940 A 575864 G	NCAS0I02120 A 401353 C		NCAS0F03050 A 611140 G	NCAS0D04020 T 754948 C		NCAS0H03190 A 615712 G		NCAS0G02490 A 443236 G		NCAS0B08430 T 1612622 C
	NCAS0E03380 A 672161 G	NCAS0I02550 T 478219 C		NCAS0F03710 TCT 746286 T	NCAS0D04580 A 872232 G		NCAS0I02760 A 514359 G		NCAS0G02720 A 488361 G		NCAS0B08910 T 1712154 C
	NCAS0E03520 A 698727 G	NCAS0I02590 T 484722 C		NCAS0G02200 A 392095 G	NCAS0D04980 GA 957579 GAA		NCAS0J01520 T 270928 C		NCAS0H01580 A 304230 G		NCAS0C00850 T 150035 C
	NCAS0E04060 A 797682 G	NCAS0I02720 T 504753 C		NCAS0G02460 A 438157 G	NCAS0E00100 CC 1108 C		NCAS0J02290 A 442083 G		NCAS0H02970 T 577890 C		NCAS0C01400 T 257511 C
	NCAS0F01860 T 373727 C	NCAS0J02120 A 407086 G		NCAS0G02750 A 498365 G	NCAS0E00110 CC 1108 C				NCAS0I00350 T 50008 C		NCAS0C01910 T 353597 C
	NCAS0F02120 T 426431 C	NCAS0J02320 A 455765 G		NCAS0H01780 T 341764 C	NCAS0E04120 T 811600 C				NCAS0I01350 T 244079 C		NCAS0C02090 A 395505 G
	NCAS0F02180 T 435100 C			NCAS0I00830 T 153654 C	NCAS0F00740 A 148948 G				NCAS0I01480 T 272589 C		NCAS0C02180 T 408994 C
	NCAS0F02420 T 479465 C			NCAS0I02300 T 431555 C	NCAS0F01880 T 379560 C				NCAS0I02100 A 395856 G		NCAS0C02250 T 420292 C
	NCAS0F03620 T 720818 C			NCAS0J00680 A 104547 G	NCAS0F02380 T 473221 C				NCAS0I02360 A 446328 G		NCAS0C02250 T 421708 C
	NCAS0F03740 T 752539 C			NCAS0J01660 A 299470 G	NCAS0F03580 T 712224 C				NCAS0J00600 T 91046 C		NCAS0C02390 T 447272 C
	NCAS0G00340 A 58334 G				NCAS0G01440 T 260352 C				NCAS0Q00110 T 6072 A		NCAS0C02550 T 480869 C
	NCAS0G00510 A 86300 G				NCAS0G01910 T 343602 C						NCAS0C03080 T 605826 C
	NCAS0G01650 A 293794 G				NCAS0G03470 T 647241 C						NCAS0C03080 T 607534 C
	NCAS0G02300 A 409210 G				NCAS0H01430 T 274747 C						NCAS0C03130 T 612834 C
	NCAS0G02780 T 507085 C				NCAS0H01470 T 282614 C						NCAS0C03490 A 697730 G
	NCAS0G02860 A 526314 G				NCAS0H02170 T 423924 C						NCAS0C03680 A 741069 G
	NCAS0G03690 A 684613 G				NCAS0I02060 A 387772 G						NCAS0C04010 A 811322 G
	NCAS0G04170 T 776425 C				NCAS0I02160 T 407872 C						NCAS0C04250 A 878848 G
	NCAS0H01990 A 387348 G				NCAS0J00690 A 105042 G						NCAS0C05170 T 1051902 C
	NCAS0H02200 A 430635 G										NCAS0D00220 T 23427 C
	NCAS0H03060 A 589746 G										NCAS0D00320 T 47952 C
	NCAS0Htrna5V A 483967 G										NCAS0D00890 T 167906 C
	NCAS0I00540 A 87618 G										NCAS0D01080 T 204557 C
	NCAS0I00610 A 101344 G										NCAS0D01250 T 227850 C
	NCAS0I00670 A 112526 G										NCAS0D01410 T 265257 C
	NCAS0I01600 A 297453 G										NCAS0D02510 T 475080 C
	NCAS0J01110 A 190275 G										NCAS0D03280 T 614092 C
	NCAS0J01660 A 299230 G										NCAS0D03640 T 681402 C
											NCAS0D03950 T 740126 C
											NCAS0D04010 T 751326 C
											NCAS0D04030 T 757526 C
											NCAS0D04100 T 775800 C
											NCAS0D04310 T 817763 C
											NCAS0D04350 T 822966 C
											NCAS0D04540 A 861833 G
											NCAS0D04810 A 922385 G
											NCAS0D04970 A 953781 G
											NCAS0E00980 A 184539 G
											NCAS0E01940 A 375949 G
											NCAS0E01970 T 380074 C
											NCAS0E02270 T 439538 C
											NCAS0F00390 A 68370 G
											NCAS0F00780 A 158150 G
											NCAS0F01230 T 241136 C
											NCAS0F02590 T 522364 C
											NCAS0F02610 T 528315 C
											NCAS0F02660 T 539924 C
											NCAS0F02930 T 582036 C
											NCAS0F03170 T 646436 C
											NCAS0G00160 A 20505 G
											NCAS0G00440 A 76707 G
											NCAS0G01260 A 223285 G
											NCAS0G01440 A 261449 G
											NCAS0G02280 A 406026 G
											NCAS0G02280 A 406118 G
											NCAS0G02330 A 415126 G
											NCAS0G02690 A 482292 G
											NCAS0G02830 A 520825 G
											NCAS0H00120 A 8895 G
											NCAS0H00270 T 47591 C
											NCAS0H00600 T 101584 C
											NCAS0H00620 T 105898 C
											NCAS0H01840 A 355605 G
											NCAS0H02190 T 428718 C
											NCAS0H02220 T 436166 C
											NCAS0H02580 T 512963 C
											NCAS0H03150 T 606955 C
											NCAS0H03420 T 648261 C
											NCAS0I00230 A 26661 G
											NCAS0I01730 A 320058 G
											NCAS0I02510 A 470319 G
											NCAS0J02310 T 452099 C
