## Supplementary material for "Xrn1p Acts at Multiple Steps in the Budding-Yeast RNAi Pathway to Enhance the Efficiency of Silencing": Table S2

### Sheet: Table S2
Table S2. Genes mutated in the mutant strains that were sequenced. For each gene, the number of sequenced strains that had mutations in the gene is indicated, as well as the total number of mutations and the number of unique and nonsense mutations.
N. castellii systematic gene name	Standard gene name	Number of mutant strains containing mutated gene	Total number of mutations for gene	Number of unique mutations for gene	Number of nonsense mutations for gene
NCAS0C04170	XRN1	7	7	7	6
NCAS0D04810	SRB8	4	4	4	2
NCAS0J02310	MET5	4	4	4	1
NCAS0A05290	---	4	4	3	0
NCAS0A07480	---	4	4	2	0
NCAS0C02250	PDR12	3	4	4	1
NCAS0A09530	MEF2	3	3	3	0
NCAS0B08080	DYN1	3	3	3	0
NCAS0E00120	---	3	4	3	0
NCAS0B06750	YOR093C	2	3	3	1
NCAS0B05570	PEP1	2	3	3	0
NCAS0I02300	IRA1	2	2	2	2
NCAS0A10230	CHS3	2	2	2	1
NCAS0C02390	SSN3	2	2	2	1
NCAS0F02360	---	2	2	2	1
NCAS0A00840	SLA2	2	2	2	0
NCAS0A02450	USO1	2	2	2	0
NCAS0A03340	---	2	2	2	0
NCAS0A05570	KIN82, FPK1	2	2	2	0
NCAS0A07500	SPC72	2	2	2	0
NCAS0A08570	ADP1	2	2	2	0
NCAS0A08840	HAP1	2	2	2	0
NCAS0B00100	---	2	2	2	0
NCAS0B00200	PGA3, AIM33	2	2	2	0
NCAS0B03230	SEC7	2	2	2	0
NCAS0B04000	DNF2, DNF1	2	2	2	0
NCAS0B04390	NCL1	2	2	2	0
NCAS0B05350	IRA1	2	2	2	0
NCAS0B07290	PTR3	2	2	2	0
NCAS0B07800	SPO14	2	2	2	0
NCAS0C00850	RNH1	2	2	2	0
NCAS0C00870	FUS2	2	2	2	0
NCAS0C02460	PAM1	2	2	2	0
NCAS0C02580	YDL206W	2	2	2	0
NCAS0C04840	BUD3	2	2	2	0
NCAS0C05790	FRA1	2	2	2	0
NCAS0C05970	EFM1	2	2	2	0
NCAS0D00110	---	2	2	2	0
NCAS0D00370	TIM22	2	2	2	0
NCAS0D00890	CEP3	2	2	2	0
NCAS0D01250	PSO2	2	2	2	0
NCAS0D01510	RTT107	2	2	2	0
NCAS0D01950	BBC1	2	2	2	0
NCAS0D02030	PLB1, PLB3	2	2	2	0
NCAS0D04020	HOT1	2	2	2	0
NCAS0D04030	FLC3, FLC1	2	2	2	0
NCAS0D04690	CDC39	2	2	2	0
NCAS0E00100	---	2	2	2	0
NCAS0E00110	---	2	2	2	0
NCAS0E01680	GAL7	2	2	2	0
NCAS0E04090	---	2	2	2	0
NCAS0F00390	LAS17	2	2	2	0
NCAS0F01230	SSN2	2	2	2	0
NCAS0F01320	PPN1	2	2	2	0
NCAS0F02020	YHR182W	2	2	2	0
NCAS0F03280	TFC6	2	2	2	0
NCAS0G01440	ALG9	2	2	2	0
NCAS0G01650	---	2	2	2	0
NCAS0G02300	EAF7	2	2	2	0
NCAS0G02500	DCP2	2	2	2	0
NCAS0G02720	NST1	2	2	2	0
NCAS0H02200	---	2	2	2	0
NCAS0H03190	DHR2	2	2	2	0
NCAS0I00670	AUS1, YOR011W-A	2	2	2	0
NCAS0I01350	MIS1	2	2	2	0
NCAS0J01660	VIP1	2	2	2	0
NCAS0A00600	CAN1, ALP1	2	2	1	0
NCAS0A03790	---	2	2	1	0
NCAS0A07600	GEM1	2	2	1	0
NCAS0A13910	BPL1	2	2	1	0
NCAS0D00850	HUL5	2	2	1	0
NCAS0G03610	SIS1	2	2	1	0
NCAS0B00760	MUM3	1	3	3	0
NCAS0D04250	ICY1	1	3	3	0
NCAS0B07710	SAP185, SAP190	1	2	2	1
NCAS0D04270	YMR196W	1	2	2	1
NCAS0E01350	HXT14	1	2	2	1
NCAS0A03690	CHD1	1	2	2	0
NCAS0A06440	SCH9	1	2	2	0
NCAS0A07190	SNG1, YJR015W	1	2	2	0
NCAS0A14000	SAS10	1	2	2	0
NCAS0C00160	RPM2	1	2	2	0
NCAS0C03080	PEP3	1	2	2	0
NCAS0G02280	SRV2	1	2	2	0
NCAS0A05910	YDR249C	1	1	1	1
NCAS0A06800	PSR1, PSR2	1	1	1	1
NCAS0A09600	GZF3, DAL80	1	1	1	1
NCAS0A10920	STU1	1	1	1	1
NCAS0A12980	IOC4	1	1	1	1
NCAS0B01600	SSP2	1	1	1	1
NCAS0B02890	---	1	1	1	1
NCAS0B03660	ENT5	1	1	1	1
NCAS0B08890	SRO9, SLF1	1	1	1	1
NCAS0C01790	YPL113C	1	1	1	1
NCAS0D00220	BRE4	1	1	1	1
NCAS0D03980	ECM5	1	1	1	1
NCAS0D04580	CPR4, CPR8	1	1	1	1
NCAS0E01100	ASK10, RGC1	1	1	1	1
NCAS0E03740	SNF3, RGT2	1	1	1	1
NCAS0F00980	YMR010W	1	1	1	1
NCAS0F02420	RCN1	1	1	1	1
NCAS0F02430	AAP1	1	1	1	1
NCAS0F03580	URN1	1	1	1	1
NCAS0G00650	WHI2	1	1	1	1
NCAS0H02220	VPS17	1	1	1	1
NCAS0I00850	AGP2	1	1	1	1
NCAS0I01480	ECM8	1	1	1	1
NCAS0J00160	---	1	1	1	1
NCAS0J02290	HIR3	1	1	1	1
NCAS0A00130	---	1	1	1	0
NCAS0A00140	---	1	1	1	0
NCAS0A00180	CBP1	1	1	1	0
NCAS0A00230	KRE28	1	1	1	0
NCAS0A00300	URC2	1	1	1	0
NCAS0A00340	GLK1, EMI2	1	1	1	0
NCAS0A00430	PSP1	1	1	1	0
NCAS0A00520	SKG3, CAF120	1	1	1	0
NCAS0A00550	BOR1	1	1	1	0
NCAS0A00570	TOF1	1	1	1	0
NCAS0A00650	YIF1	1	1	1	0
NCAS0A00660	POL2	1	1	1	0
NCAS0A00770	RAD50	1	1	1	0
NCAS0A00870	NAR1	1	1	1	0
NCAS0A00900	SIN4	1	1	1	0
NCAS0A00910	MMT1	1	1	1	0
NCAS0A00930	FMP40	1	1	1	0
NCAS0A01020	LEA1	1	1	1	0
NCAS0A01150	OXR1	1	1	1	0
NCAS0A01190	YLR001C	1	1	1	0
NCAS0A01330	NUP192	1	1	1	0
NCAS0A01380	BRL1	1	1	1	0
NCAS0A01570	DAP2	1	1	1	0
NCAS0A01630	PDR3, PDR1	1	1	1	0
NCAS0A01920	UGA1	1	1	1	0
NCAS0A02030	IMO32	1	1	1	0
NCAS0A02040	GSC2, FKS1, YLR342W-A	1	1	1	0
NCAS0A02200	RSC1	1	1	1	0
NCAS0A02440	MBP1	1	1	1	0
NCAS0A02460	RAD59	1	1	1	0
NCAS0A02570	SFP1	1	1	1	0
NCAS0A02780	CYB2, YML054C-A	1	1	1	0
NCAS0A02860	OGG1	1	1	1	0
NCAS0A02940	RIX7	1	1	1	0
NCAS0A02960	WSC4	1	1	1	0
NCAS0A02970	VPS13	1	1	1	0
NCAS0A03090	---	1	1	1	0
NCAS0A03170	YIL151C	1	1	1	0
NCAS0A03240	PXL1	1	1	1	0
NCAS0A03330	NUP133	1	1	1	0
NCAS0A03480	LEU1	1	1	1	0
NCAS0A03580	PDR3, PDR1	1	1	1	0
NCAS0A03800	BEM2	1	1	1	0
NCAS0A03870	SPT15	1	1	1	0
NCAS0A04050	RIC1	1	1	1	0
NCAS0A04090	SMF3	1	1	1	0
NCAS0A04120	RAD5	1	1	1	0
NCAS0A04160	ASI1	1	1	1	0
NCAS0A04400	DGR2	1	1	1	0
NCAS0A04520	YNR029C	1	1	1	0
NCAS0A04540	SED4	1	1	1	0
NCAS0A04700	PRI2	1	1	1	0
NCAS0A04800	MOT3	1	1	1	0
NCAS0A04870	APM3	1	1	1	0
NCAS0A05070	LAG1, LAC1	1	1	1	0
NCAS0A05180	PRP18	1	1	1	0
NCAS0A05300	---	1	1	1	0
NCAS0A05710	ESF2	1	1	1	0
NCAS0A05720	YOR378W	1	1	1	0
NCAS0A05740	APE1	1	1	1	0
NCAS0A05870	TIF4632	1	1	1	0
NCAS0A06000	KNS1	1	1	1	0
NCAS0A06110	ITT1	1	1	1	0
NCAS0A06220	CPR3	1	1	1	0
NCAS0A06240	DUS1	1	1	1	0
NCAS0A06250	RSF2, TDA9	1	1	1	0
NCAS0A06310	---	1	1	1	0
NCAS0A06320	MDM31	1	1	1	0
NCAS0A06400	YHR202W	1	1	1	0
NCAS0A06420	---	1	1	1	0
NCAS0A06490	---	1	1	1	0
NCAS0A06560	INM1	1	1	1	0
NCAS0A06630	CIC1	1	1	1	0
NCAS0A06730	VMA16	1	1	1	0
NCAS0A06860	UBR1	1	1	1	0
NCAS0A07090	RBG2	1	1	1	0
NCAS0A07110	HIP1	1	1	1	0
NCAS0A07440	CCH1	1	1	1	0
NCAS0A07490	GEM1	1	1	1	0
NCAS0A07620	FLC2, YOR365C	1	1	1	0
NCAS0A07690	YIL001W	1	1	1	0
NCAS0A07820	YTA12	1	1	1	0
NCAS0A07850	AIP1	1	1	1	0
NCAS0A07870	CTF13	1	1	1	0
NCAS0A07880	MTG1	1	1	1	0
NCAS0A07890	ATP25	1	1	1	0
NCAS0A07990	PKH3	1	1	1	0
NCAS0A08130	SPP41	1	1	1	0
NCAS0A08170	SAM37	1	1	1	0
NCAS0A08270	TAH11	1	1	1	0
NCAS0A08300	CSM3	1	1	1	0
NCAS0A08340	GEF1	1	1	1	0
NCAS0A08380	RAD26	1	1	1	0
NCAS0A08600	RVS161	1	1	1	0
NCAS0A08660	MGA2, SPT23	1	1	1	0
NCAS0A08710	RFC4	1	1	1	0
NCAS0A08720	IDP2, IDP3	1	1	1	0
NCAS0A08870	GSY1	1	1	1	0
NCAS0A08970	ROG3	1	1	1	0
NCAS0A09220	LAS21	1	1	1	0
NCAS0A09260	UTP18	1	1	1	0
NCAS0A09330	SMC3	1	1	1	0
NCAS0A09360	SCP160	1	1	1	0
NCAS0A09560	SET4	1	1	1	0
NCAS0A09580	TRL1	1	1	1	0
NCAS0A09900	MID1	1	1	1	0
NCAS0A10020	YPT11	1	1	1	0
NCAS0A10030	BXI1	1	1	1	0
NCAS0A10160	MED2	1	1	1	0
NCAS0A10200	GAL1	1	1	1	0
NCAS0A10350	RAD61	1	1	1	0
NCAS0A10390	KCS1	1	1	1	0
NCAS0A10480	VPS54	1	1	1	0
NCAS0A10520	---	1	1	1	0
NCAS0A10560	ARO3	1	1	1	0
NCAS0A10900	HEK2	1	1	1	0
NCAS0A10940	IST2	1	1	1	0
NCAS0A11040	TFB4	1	1	1	0
NCAS0A11140	UBA4	1	1	1	0
NCAS0A11170	CMD1	1	1	1	0
NCAS0A11450	FHL1	1	1	1	0
NCAS0A11460	COG4	1	1	1	0
NCAS0A11480	YTH1	1	1	1	0
NCAS0A11540	MRD1	1	1	1	0
NCAS0A11590	YPR117W	1	1	1	0
NCAS0A11760	MEP1, MEP3	1	1	1	0
NCAS0A11860	ORT1	1	1	1	0
NCAS0A11990	SXM1	1	1	1	0
NCAS0A12220	YJR061W, MNN4	1	1	1	0
NCAS0A12340	MIF2	1	1	1	0
NCAS0A12620	DUR3	1	1	1	0
NCAS0A12770	MRPL3	1	1	1	0
NCAS0A12780	CSI1	1	1	1	0
NCAS0A12790	PEX12	1	1	1	0
NCAS0A12900	MIH1	1	1	1	0
NCAS0A13040	YEL047C, OSM1	1	1	1	0
NCAS0A13180	PAC2	1	1	1	0
NCAS0A13190	MPH1	1	1	1	0
NCAS0A13210	DJP1	1	1	1	0
NCAS0A13340	PRM2	1	1	1	0
NCAS0A13360	TED1	1	1	1	0
NCAS0A13450	NEO1	1	1	1	0
NCAS0A13510	HOR2, RHR2	1	1	1	0
NCAS0A13570	SEE1	1	1	1	0
NCAS0A13590	RNR1, RNR3	1	1	1	0
NCAS0A13710	THS1	1	1	1	0
NCAS0A13820	SRF1	1	1	1	0
NCAS0A13840	VMA1	1	1	1	0
NCAS0A13900	RPO21	1	1	1	0
NCAS0A13920	CCT4	1	1	1	0
NCAS0A13930	YDL144C	1	1	1	0
NCAS0A14090	---	1	1	1	0
NCAS0A14110	CDC9	1	1	1	0
NCAS0A14160	SFA1	1	1	1	0
NCAS0A14170	NOP56	1	1	1	0
NCAS0A14330	TSC11	1	1	1	0
NCAS0A14470	GLE2	1	1	1	0
NCAS0A14480	FLO8	1	1	1	0
NCAS0A14500	SWI4	1	1	1	0
NCAS0A14680	APL4	1	1	1	0
NCAS0A14910	COR1	1	1	1	0
NCAS0A15100	JIP5	1	1	1	0
NCAS0A15200	SEC23	1	1	1	0
NCAS0A15290	MLC2	1	1	1	0
NCAS0A15300	SKI3	1	1	1	0
NCAS0Atrna10G	SUF17 - tG(GCC)O2	1	1	1	0
NCAS0Atrna15G	tG(GCC)	1	1	1	0
NCAS0B00190	RSC9	1	1	1	0
NCAS0B00400	RBL2	1	1	1	0
NCAS0B00440	VPH1	1	1	1	0
NCAS0B00500	MOD5	1	1	1	0
NCAS0B00560	RFM1	1	1	1	0
NCAS0B00890	RPL20A	1	1	1	0
NCAS0B01150	RPT4	1	1	1	0
NCAS0B01320	RFC1	1	1	1	0
NCAS0B01330	---	1	1	1	0
NCAS0B01400	HER1, GIP3	1	1	1	0
NCAS0B01440	WTM1	1	1	1	0
NCAS0B01650	SAS5	1	1	1	0
NCAS0B01690	NPT1	1	1	1	0
NCAS0B01700	RET1	1	1	1	0
NCAS0B01860	SSE2, SSE1	1	1	1	0
NCAS0B01870	NPL4	1	1	1	0
NCAS0B01890	SMY2	1	1	1	0
NCAS0B01930	ELP4	1	1	1	0
NCAS0B02150	MED8	1	1	1	0
NCAS0B02550	MNN10	1	1	1	0
NCAS0B02620	SEC26	1	1	1	0
NCAS0B02700	IVY1	1	1	1	0
NCAS0B02720	ASF2	1	1	1	0
NCAS0B02750	HTA1	1	1	1	0
NCAS0B02930	UME6	1	1	1	0
NCAS0B03040	NUP42	1	1	1	0
NCAS0B03060	YDR186C	1	1	1	0
NCAS0B03340	SEC1	1	1	1	0
NCAS0B03370	YDR161W	1	1	1	0
NCAS0B03390	SAC3	1	1	1	0
NCAS0B03400	HOM2	1	1	1	0
NCAS0B03550	PEX7	1	1	1	0
NCAS0B03560	MKC7, YPS1	1	1	1	0
NCAS0B03630	NUM1	1	1	1	0
NCAS0B03820	YDR115W	1	1	1	0
NCAS0B03890	TMN2, EMP70	1	1	1	0
NCAS0B03990	BCK2	1	1	1	0
NCAS0B04020	---	1	1	1	0
NCAS0B04060	SLU7	1	1	1	0
NCAS0B04170	COQ3	1	1	1	0
NCAS0B04500	YPR022C	1	1	1	0
NCAS0B04580	SAK1, TOS3	1	1	1	0
NCAS0B04590	GTS1	1	1	1	0
NCAS0B04710	YPI1	1	1	1	0
NCAS0B04990	ARP6	1	1	1	0
NCAS0B05010	CSF1	1	1	1	0
NCAS0B05030	XDJ1	1	1	1	0
NCAS0B05080	IOC2	1	1	1	0
NCAS0B05210	CDC45	1	1	1	0
NCAS0B05270	YLR012C	1	1	1	0
NCAS0B05280	YOL073C	1	1	1	0
NCAS0B05300	YOL075C	1	1	1	0
NCAS0B05380	PHM7	1	1	1	0
NCAS0B05390	ADH5, ADH1	1	1	1	0
NCAS0B05420	---	1	1	1	0
NCAS0B05630	MCM2	1	1	1	0
NCAS0B05740	SUT1	1	1	1	0
NCAS0B05870	RPN6	1	1	1	0
NCAS0B05970	NSE4	1	1	1	0
NCAS0B06140	PUB1	1	1	1	0
NCAS0B06230	UTP25	1	1	1	0
NCAS0B06370	YIL108W	1	1	1	0
NCAS0B06420	POR2	1	1	1	0
NCAS0B06490	POG1	1	1	1	0
NCAS0B07040	MSH1	1	1	1	0
NCAS0B07070	NDT80	1	1	1	0
NCAS0B07160	ECM14	1	1	1	0
NCAS0B07190	WSS1	1	1	1	0
NCAS0B07200	YCK1, YCK2	1	1	1	0
NCAS0B07220	ARO9	1	1	1	0
NCAS0B07580	APE3	1	1	1	0
NCAS0B07780	SET4	1	1	1	0
NCAS0B07840	MDV1, CAF4	1	1	1	0
NCAS0B07970	---	1	1	1	0
NCAS0B07990	---	1	1	1	0
NCAS0B08030	YGL140C	1	1	1	0
NCAS0B08050	YKR051W	1	1	1	0
NCAS0B08060	MRS3, MRS4	1	1	1	0
NCAS0B08230	VPS35	1	1	1	0
NCAS0B08280	TPK1, TPK3	1	1	1	0
NCAS0B08310	MRPL38	1	1	1	0
NCAS0B08380	YJL171C	1	1	1	0
NCAS0B08420	YJL181W	1	1	1	0
NCAS0B08430	FEN2, RIM1	1	1	1	0
NCAS0B08910	GID7	1	1	1	0
NCAS0B08920	---	1	1	1	0
NCAS0B08970	POF1	1	1	1	0
NCAS0Btrna8T	tT(AGU)J	1	1	1	0
NCAS0C00130	ALO1	1	1	1	0
NCAS0C00240	---	1	1	1	0
NCAS0C00630	YMR253C	1	1	1	0
NCAS0C01010	ESC1	1	1	1	0
NCAS0C01020	TRS130	1	1	1	0
NCAS0C01030	SKY1	1	1	1	0
NCAS0C01040	GAS3	1	1	1	0
NCAS0C01050	CEF1	1	1	1	0
NCAS0C01070	DML1	1	1	1	0
NCAS0C01170	SPT14	1	1	1	0
NCAS0C01180	TRE2, TRE1	1	1	1	0
NCAS0C01250	REV3	1	1	1	0
NCAS0C01360	PEP4	1	1	1	0
NCAS0C01370	RAD53	1	1	1	0
NCAS0C01400	RNY1	1	1	1	0
NCAS0C01500	STE13	1	1	1	0
NCAS0C01530	RDS2	1	1	1	0
NCAS0C01780	TOA1	1	1	1	0
NCAS0C01820	GDE1	1	1	1	0
NCAS0C01910	ATG21	1	1	1	0
NCAS0C01940	SEC62	1	1	1	0
NCAS0C02010	SEC16	1	1	1	0
NCAS0C02090	GCR1	1	1	1	0
NCAS0C02110	UBP16	1	1	1	0
NCAS0C02170	RGL1	1	1	1	0
NCAS0C02180	---	1	1	1	0
NCAS0C02370	VPS16	1	1	1	0
NCAS0C02380	NOP4	1	1	1	0
NCAS0C02450	---	1	1	1	0
NCAS0C02480	TRM44	1	1	1	0
NCAS0C02490	SUV3	1	1	1	0
NCAS0C02550	SWI1	1	1	1	0
NCAS0C02600	RTN2	1	1	1	0
NCAS0C02610	ACK1	1	1	1	0
NCAS0C02660	ASF2	1	1	1	0
NCAS0C03020	---	1	1	1	0
NCAS0C03070	YLR149C	1	1	1	0
NCAS0C03130	ACF2	1	1	1	0
NCAS0C03160	PUT1	1	1	1	0
NCAS0C03180	SLS1	1	1	1	0
NCAS0C03420	REX3	1	1	1	0
NCAS0C03470	NBA1	1	1	1	0
NCAS0C03490	SIR2, HST1	1	1	1	0
NCAS0C03560	MPS1	1	1	1	0
NCAS0C03620	GPD1	1	1	1	0
NCAS0C03680	SWH1, OSH2	1	1	1	0
NCAS0C03770	RIM15	1	1	1	0
NCAS0C03780	HAC1	1	1	1	0
NCAS0C03910	---	1	1	1	0
NCAS0C03950	MDJ1	1	1	1	0
NCAS0C04010	BLM10	1	1	1	0
NCAS0C04240	RPA135	1	1	1	0
NCAS0C04250	PMR1	1	1	1	0
NCAS0C04260	SUA5	1	1	1	0
NCAS0C04450	PFS2	1	1	1	0
NCAS0C04590	TRM11	1	1	1	0
NCAS0C04610	SMF1	1	1	1	0
NCAS0C04690	CLA4	1	1	1	0
NCAS0C04760	ITR1, ITR2	1	1	1	0
NCAS0C05030	MRPL32	1	1	1	0
NCAS0C05100	DAL81	1	1	1	0
NCAS0C05170	UBX4	1	1	1	0
NCAS0C05190	RRP14	1	1	1	0
NCAS0C05220	AEP1	1	1	1	0
NCAS0C05430	DRE2	1	1	1	0
NCAS0C05740	SPA2	1	1	1	0
NCAS0C06000	---	1	1	1	0
NCAS0Ctrna1H	tH(GUG)H	1	1	1	0
NCAS0D00240	SSB1, SSB2	1	1	1	0
NCAS0D00260	GCS1, SPS18	1	1	1	0
NCAS0D00290	WHI4, WHI3	1	1	1	0
NCAS0D00310	FMP45, YNL194C	1	1	1	0
NCAS0D00320	CDC13	1	1	1	0
NCAS0D00400	PRR2, NPR1	1	1	1	0
NCAS0D00560	YFR018C	1	1	1	0
NCAS0D00580	GCN20, YFR009W-A	1	1	1	0
NCAS0D00670	YGL159W	1	1	1	0
NCAS0D00810	RRT6	1	1	1	0
NCAS0D00970	YMR160W	1	1	1	0
NCAS0D01080	---	1	1	1	0
NCAS0D01230	MRK1, RIM11	1	1	1	0
NCAS0D01310	CTR2	1	1	1	0
NCAS0D01380	THP2	1	1	1	0
NCAS0D01410	---	1	1	1	0
NCAS0D01470	PEX21	1	1	1	0
NCAS0D01600	---	1	1	1	0
NCAS0D01840	TDH3, TDH2	1	1	1	0
NCAS0D01870	HIP1	1	1	1	0
NCAS0D02100	CDC5, YMR001C-A	1	1	1	0
NCAS0D02130	SIN3	1	1	1	0
NCAS0D02510	LCB5	1	1	1	0
NCAS0D02620	FUM1	1	1	1	0
NCAS0D02960	YLR278C	1	1	1	0
NCAS0D03040	MEC3	1	1	1	0
NCAS0D03280	NAB2	1	1	1	0
NCAS0D03330	CDC20	1	1	1	0
NCAS0D03400	ARC40	1	1	1	0
NCAS0D03480	---	1	1	1	0
NCAS0D03620	NUP145	1	1	1	0
NCAS0D03640	LIF1	1	1	1	0
NCAS0D03750	HNM1	1	1	1	0
NCAS0D03910	RGM1, USV1	1	1	1	0
NCAS0D03940	SPT21	1	1	1	0
NCAS0D03950	NEW1	1	1	1	0
NCAS0D04010	DDR48	1	1	1	0
NCAS0D04100	CEG1	1	1	1	0
NCAS0D04130	MRH4	1	1	1	0
NCAS0D04200	SPG5	1	1	1	0
NCAS0D04310	ROT1	1	1	1	0
NCAS0D04350	INP1	1	1	1	0
NCAS0D04470	CTR86	1	1	1	0
NCAS0D04540	RAD18	1	1	1	0
NCAS0D04600	SSK22, SSK2	1	1	1	0
NCAS0D04840	PAT1	1	1	1	0
NCAS0D04870	YCT1	1	1	1	0
NCAS0D04920	DAL4	1	1	1	0
NCAS0D04970	---	1	1	1	0
NCAS0D04980	YRF1-7	1	1	1	0
NCAS0Dtrna4R	tR(UCU)	1	1	1	0
NCAS0E00140	PEX2	1	1	1	0
NCAS0E00320	ADE5,7	1	1	1	0
NCAS0E00550	KIP3	1	1	1	0
NCAS0E00560	MDM34	1	1	1	0
NCAS0E00620	GAL83, SIP2	1	1	1	0
NCAS0E00760	PRE9	1	1	1	0
NCAS0E00770	CAF130	1	1	1	0
NCAS0E00790	PHB1	1	1	1	0
NCAS0E00930	NUP57	1	1	1	0
NCAS0E00980	CLB6, CLB5	1	1	1	0
NCAS0E01040	GTF1	1	1	1	0
NCAS0E01190	CTT1	1	1	1	0
NCAS0E01310	FIG4	1	1	1	0
NCAS0E01380	RER2	1	1	1	0
NCAS0E01440	DSF2	1	1	1	0
NCAS0E01550	YFL040W	1	1	1	0
NCAS0E01630	SNQ2	1	1	1	0
NCAS0E01640	---	1	1	1	0
NCAS0E01650	---	1	1	1	0
NCAS0E01940	RIB5	1	1	1	0
NCAS0E01970	MTC4	1	1	1	0
NCAS0E02010	---	1	1	1	0
NCAS0E02270	MIP1	1	1	1	0
NCAS0E02320	FUN19	1	1	1	0
NCAS0E02490	CDC27	1	1	1	0
NCAS0E02740	TOD6	1	1	1	0
NCAS0E02880	MSS51	1	1	1	0
NCAS0E02940	---	1	1	1	0
NCAS0E03360	SEC6	1	1	1	0
NCAS0E03380	VTC1	1	1	1	0
NCAS0E03390	ALD5	1	1	1	0
NCAS0E03520	DLD2	1	1	1	0
NCAS0E03530	YDL176W	1	1	1	0
NCAS0E03600	VCX1	1	1	1	0
NCAS0E04050	YTA7	1	1	1	0
NCAS0E04060	SLH1	1	1	1	0
NCAS0E04120	CAB4	1	1	1	0
NCAS0E04150	PXR1	1	1	1	0
NCAS0E04190	ZUO1	1	1	1	0
NCAS0F00200	PCM1	1	1	1	0
NCAS0F00270	SWT1	1	1	1	0
NCAS0F00690	TOS2	1	1	1	0
NCAS0F00740	MTW1	1	1	1	0
NCAS0F00780	MNT3	1	1	1	0
NCAS0F00860	YMR074C	1	1	1	0
NCAS0F01090	SIP1	1	1	1	0
NCAS0F01220	DOT1	1	1	1	0
NCAS0F01680	---	1	1	1	0
NCAS0F01820	YMR111C	1	1	1	0
NCAS0F01860	SPC24	1	1	1	0
NCAS0F01880	ADE16	1	1	1	0
NCAS0F01950	POM152	1	1	1	0
NCAS0F01960	YMR130W	1	1	1	0
NCAS0F02100	TAF1	1	1	1	0
NCAS0F02120	PRC1	1	1	1	0
NCAS0F02180	PRP19	1	1	1	0
NCAS0F02210	MES1	1	1	1	0
NCAS0F02230	HSH155	1	1	1	0
NCAS0F02380	SRP102	1	1	1	0
NCAS0F02590	SRP101	1	1	1	0
NCAS0F02610	---	1	1	1	0
NCAS0F02660	BFR2	1	1	1	0
NCAS0F02680	CFT1	1	1	1	0
NCAS0F02890	ASP1	1	1	1	0
NCAS0F02930	PEP7	1	1	1	0
NCAS0F03050	SWR1	1	1	1	0
NCAS0F03170	ATP22	1	1	1	0
NCAS0F03400	YDR370C	1	1	1	0
NCAS0F03460	TAZ1	1	1	1	0
NCAS0F03620	TPO2	1	1	1	0
NCAS0F03710	---	1	1	1	0
NCAS0F03730	GAL83	1	1	1	0
NCAS0F03740	MIG3, MIG2	1	1	1	0
NCAS0F03770	FIR1	1	1	1	0
NCAS0F03810	PHM8	1	1	1	0
NCAS0F03970	RMD8	1	1	1	0
NCAS0G00100	---	1	1	1	0
NCAS0G00160	TAO3	1	1	1	0
NCAS0G00210	YIL152W	1	1	1	0
NCAS0G00250	SLN1	1	1	1	0
NCAS0G00340	TGL4	1	1	1	0
NCAS0G00440	YKR078W	1	1	1	0
NCAS0G00460	MSA2	1	1	1	0
NCAS0G00470	CYT1	1	1	1	0
NCAS0G00510	YOR059C	1	1	1	0
NCAS0G00590	RAT1	1	1	1	0
NCAS0G00690	HIR2	1	1	1	0
NCAS0G00890	SPO13	1	1	1	0
NCAS0G01200	SUI3	1	1	1	0
NCAS0G01260	FAS2	1	1	1	0
NCAS0G01270	RGM1, USV1	1	1	1	0
NCAS0G01520	VID27	1	1	1	0
NCAS0G01660	WHI4	1	1	1	0
NCAS0G01710	YNL193W	1	1	1	0
NCAS0G01910	RHO5	1	1	1	0
NCAS0G02070	CBK1	1	1	1	0
NCAS0G02080	SPS100, YHR139C-A, YGP1	1	1	1	0
NCAS0G02200	---	1	1	1	0
NCAS0G02320	YNL134C	1	1	1	0
NCAS0G02330	---	1	1	1	0
NCAS0G02460	NMA111	1	1	1	0
NCAS0G02480	TOM71, TOM70	1	1	1	0
NCAS0G02490	NCS2	1	1	1	0
NCAS0G02510	MLS1	1	1	1	0
NCAS0G02590	YNL108C	1	1	1	0
NCAS0G02690	YNL095C, ECM3	1	1	1	0
NCAS0G02740	TOP2	1	1	1	0
NCAS0G02750	TCB2, TCB1	1	1	1	0
NCAS0G02780	PMS1	1	1	1	0
NCAS0G02830	TPM2	1	1	1	0
NCAS0G02860	MKS1	1	1	1	0
NCAS0G03430	YJR061W, MNN4	1	1	1	0
NCAS0G03470	LIA1	1	1	1	0
NCAS0G03560	TRP3	1	1	1	0
NCAS0G03570	SAC1	1	1	1	0
NCAS0G03650	SPO1	1	1	1	0
NCAS0G03690	SIW14	1	1	1	0
NCAS0G03720	KTR7, KTR5	1	1	1	0
NCAS0G03790	YNL022C	1	1	1	0
NCAS0G03840	---	1	1	1	0
NCAS0G03930	COG6	1	1	1	0
NCAS0G04060	SPF1	1	1	1	0
NCAS0G04070	MCM3	1	1	1	0
NCAS0G04170	GDA1	1	1	1	0
NCAS0G04290	PET8	1	1	1	0
NCAS0H00100	YRF1-7	1	1	1	0
NCAS0H00120	---	1	1	1	0
NCAS0H00270	LEU3	1	1	1	0
NCAS0H00550	JJJ3	1	1	1	0
NCAS0H00600	FIP1	1	1	1	0
NCAS0H00620	JSN1	1	1	1	0
NCAS0H00630	GRR1	1	1	1	0
NCAS0H00870	NPR2	1	1	1	0
NCAS0H00930	RSA1	1	1	1	0
NCAS0H01000	POS5	1	1	1	0
NCAS0H01430	YBR220C	1	1	1	0
NCAS0H01470	PYC2	1	1	1	0
NCAS0H01570	RPP1	1	1	1	0
NCAS0H01580	RRP45	1	1	1	0
NCAS0H01780	KSP1	1	1	1	0
NCAS0H01810	NAM8, YHR086W-A	1	1	1	0
NCAS0H01840	MSN5	1	1	1	0
NCAS0H01990	CDC12	1	1	1	0
NCAS0H02020	---	1	1	1	0
NCAS0H02120	BCS1	1	1	1	0
NCAS0H02170	ORT1	1	1	1	0
NCAS0H02190	---	1	1	1	0
NCAS0H02490	SIZ1	1	1	1	0
NCAS0H02580	SNX41	1	1	1	0
NCAS0H02590	TIF35	1	1	1	0
NCAS0H02970	TGL2	1	1	1	0
NCAS0H03060	ARP9	1	1	1	0
NCAS0H03100	MNR2	1	1	1	0
NCAS0H03150	NUP100	1	1	1	0
NCAS0H03320	MDH1	1	1	1	0
NCAS0H03420	PUT3	1	1	1	0
NCAS0Htrna5V	tV(AAC)	1	1	1	0
NCAS0I00230	PDE2	1	1	1	0
NCAS0I00350	NDD1	1	1	1	0
NCAS0I00540	SIL1	1	1	1	0
NCAS0I00610	PET127	1	1	1	0
NCAS0I00620	GAS5	1	1	1	0
NCAS0I00640	MDM38	1	1	1	0
NCAS0I00830	ATP16	1	1	1	0
NCAS0I01460	---	1	1	1	0
NCAS0I01570	ECM2	1	1	1	0
NCAS0I01600	ORC2	1	1	1	0
NCAS0I01730	ZTA1	1	1	1	0
NCAS0I02000	MEC1	1	1	1	0
NCAS0I02060	RTK1	1	1	1	0
NCAS0I02100	SLM3	1	1	1	0
NCAS0I02120	PUS9	1	1	1	0
NCAS0I02160	---	1	1	1	0
NCAS0I02360	MRPS9	1	1	1	0
NCAS0I02510	PUF6	1	1	1	0
NCAS0I02550	RSM28	1	1	1	0
NCAS0I02590	---	1	1	1	0
NCAS0I02720	IDS2	1	1	1	0
NCAS0I02740	DAS1	1	1	1	0
NCAS0I02760	VPS35	1	1	1	0
NCAS0I03210	---	1	1	1	0
NCAS0J00150	---	1	1	1	0
NCAS0J00600	ULA1	1	1	1	0
NCAS0J00680	RMD6	1	1	1	0
NCAS0J00690	TFC8	1	1	1	0
NCAS0J00990	MMS22	1	1	1	0
NCAS0J01060	TFC3	1	1	1	0
NCAS0J01110	CDH1	1	1	1	0
NCAS0J01130	SEN34	1	1	1	0
NCAS0J01390	SMC6	1	1	1	0
NCAS0J01520	CST9	1	1	1	0
NCAS0J01650	UTP21	1	1	1	0
NCAS0J01720	CDC73	1	1	1	0
NCAS0J02120	FPR4, FPR3	1	1	1	0
NCAS0J02320	---	1	1	1	0
NCAS0Q00110	Exogenous DCR1	1	1	1	0
