## Supplementary material for "Xrn1p Acts at Multiple Steps in the Budding-Yeast RNAi Pathway to Enhance the Efficiency of Silencing": Table S3

### Sheet: Table S3
Table S3. Ago1p immunoprecipitation and mass spectrometry results for two separate experiments. The tables were each sorted by enrichment of total spectra in the pull-down condition over the control condition.
Experiment 1								Experiment 2
N. castellii systematic gene name	Standard gene name	Accession number	Fold change by sample	Pull-down total spectrum count	Control total spectrum count	Fisher's exact test (p-value): *(P < 0.00030)		N. castellii systematic gene name	Standard gene name	Accession number	Fold change by sample	Pull-down total spectrum count	Control total spectrum count	Fisher's exact test (p-value): *(P < 0.00030)
NCAS0J02110	AGO1	XP_003678527.1	inf	108	0	< 0.00010		NCAS0J02110	AGO1	XP_003678527.1	inf	92	0	<0.00010
NCAS0C04170	XRN1	XP_003675771.1	inf	9	0	0.0033		NCAS0C04170	XRN1	XP_003675771.1	inf	27	0	<0.00010
NCAS0A05740	APE1	XP_003673515.1	inf	6	0	0.022		NCAS0D01180	RPL13A	XP_003676062.1	inf	25	0	<0.00010
NCAS0D03150	---	XP_003676257.1	inf	6	0	0.022		NCAS0E02590	RPS8A	XP_003676688.1	inf	20	0	<0.00010
NCAS0C00900	RRP5	XP_003675447.1	inf	5	0	0.042		NCAS0A03010	RPL8A	XP_003673250.1	inf	19	0	<0.00010
NCAS0C01870	SSE2, SSE1	XP_003675543.1	inf	5	0	0.042		NCAS0J00250	RPL10	XP_003678347.1	inf	19	0	<0.00010
NCAS0C02940	RPS31	XP_003675650.1	inf	5	0	0.042		NCAS0A06060	RPS1A	XP_003673547.1	inf	17	0	<0.00010
NCAS0I01350	MIS1	XP_003678147.1	inf	5	0	0.042		NCAS0B02120	RPS9B	XP_003674670.1	inf	14	0	0.0001
NCAS0A06790	RPS27B	XP_003673618.1	inf	4	0	0.079		NCAS0C04900	CBF5	XP_003675844.1	inf	14	0	0.0001
NCAS0A14510	LSM4	XP_003674388.1	inf	4	0	0.079		NCAS0D00790	RPL9A	XP_003676024.1	inf	13	0	0.0002
NCAS0B02740	ADK1	XP_003674732.1	inf	4	0	0.079		NCAS0A00950	RPL1B	XP_003673046.1	inf	12	0	0.00039
NCAS0E00760	PRE9	XP_003676507.1	inf	4	0	0.079		NCAS0C01970	RPS6B	XP_003675553.1	inf	12	0	0.00039
NCAS0E03310	ICL1	XP_003676758.1	inf	4	0	0.079		NCAS0G02920	RPL16A	XP_003677531.1	inf	12	0	0.00039
NCAS0G02280	SRV2	XP_003677467.1	inf	4	0	0.079		NCAS0I02940	RPL17B	XP_003678304.1	inf	11	0	0.00075
NCAS0J01940	CAR2	XP_003678511.1	inf	4	0	0.079		NCAS0B00870	NOP58	XP_003674548.1	inf	10	0	0.0014
NCAS0A04970	VPS1	XP_003673442.1	inf	3	0	0.15		NCAS0C01510	RPL5	XP_003675508.1	inf	10	0	0.0014
NCAS0A05700	NUG1	XP_003673511.1	inf	3	0	0.15		NCAS0I01890	NOP1	XP_003678199.1	inf	10	0	0.0014
NCAS0A05870	TIF4632	XP_003673528.1	inf	3	0	0.15		NCAS0A10060	KRI1	XP_003673945.1	inf	9	0	0.0028
NCAS0A09020	DED81	XP_003673841.1	inf	3	0	0.15		NCAS0A12490	SMC2, RPL2A	XP_003674187.1	inf	9	0	0.0028
NCAS0A09030	YHR020W	XP_003673842.1	inf	3	0	0.15		NCAS0A10830	RPL19B	XP_003674022.1	inf	8	0	0.0053
NCAS0A11490	RPN7	XP_003674088.1	inf	3	0	0.15		NCAS0B06780	RPS7B	XP_003675133.1	inf	8	0	0.0053
NCAS0A12360	MRT4	XP_003674174.1	inf	3	0	0.15		NCAS0A01220	KAR2	XP_003673073.1	inf	7	0	0.01
NCAS0A14880	PRE7	XP_003674424.1	inf	3	0	0.15		NCAS0A06160	RPL6B	XP_003673557.1	inf	7	0	0.01
NCAS0B01700	RET1	XP_003674628.1	inf	3	0	0.15		NCAS0G02350	KRE33	XP_003677474.1	inf	7	0	0.01
NCAS0B06520	KGD1	XP_003675107.1	inf	3	0	0.15		NCAS0A00710	FOL1	XP_003673022.1	inf	6	0	0.02
NCAS0B09070	PRD1	XP_003675360.1	inf	3	0	0.15		NCAS0B03370	YDR161W	XP_003674795.1	inf	6	0	0.02
NCAS0C04350	CTR9	XP_003675789.1	inf	3	0	0.15		NCAS0B07090	YHR127W	XP_003675164.1	inf	6	0	0.02
NCAS0D00500	RPL42B	XP_003675995.1	inf	3	0	0.15		NCAS0C00230	DCR1	XP_003675382.1	inf	6	0	0.02
NCAS0F01500	ILV2	XP_003676989.1	inf	3	0	0.15		NCAS0D03150	---	XP_003676257.1	inf	6	0	0.02
NCAS0J00780	RPS25A	XP_003678396.1	inf	3	0	0.15		NCAS0F02570	SSD1	XP_003677096.1	inf	6	0	0.02
NCAS0J01400	IKI3	XP_003678457.1	inf	3	0	0.15		NCAS0A05870	TIF4632	XP_003673528.1	inf	5	0	0.038
NCAS0A03040	ARR2	XP_003673253.1	inf	2	0	0.28		NCAS0A05890	NSR1	XP_003673530.1	inf	5	0	0.038
NCAS0A06890	RNR4, RNR2	XP_003673628.1	inf	2	0	0.28		NCAS0A14170	NOP56	XP_003674354.1	inf	5	0	0.038
NCAS0A07070	CCT3	XP_003673646.1	inf	2	0	0.28		NCAS0D00640	GSY1	XP_003676009.1	inf	5	0	0.038
NCAS0A09250	YJL068C	XP_003673864.1	inf	2	0	0.28		NCAS0D03270	RPS2	XP_003676269.1	inf	5	0	0.038
NCAS0A10880	PET9, AAC3	XP_003674027.1	inf	2	0	0.28		NCAS0D03430	YBR238C	XP_003676285.1	inf	5	0	0.038
NCAS0A15250	GDB1	XP_003674461.1	inf	2	0	0.28		NCAS0A07730	NAM7	XP_003673712.1	inf	4	0	0.073
NCAS0B00210	TUB3, TUB1	XP_003674482.1	inf	2	0	0.28		NCAS0B01760	BFR1	XP_003674634.1	inf	4	0	0.073
NCAS0B00690	RPS10B	XP_003674530.1	inf	2	0	0.28		NCAS0E00530	SKI8	XP_003676484.1	inf	4	0	0.073
NCAS0B01060	SEC65	XP_003674566.1	inf	2	0	0.28		NCAS0E02840	PWP1	XP_003676713.1	inf	4	0	0.073
NCAS0B01440	WTM1	XP_003674604.1	inf	2	0	0.28		NCAS0E04070	EFG1	XP_003676833.1	inf	4	0	0.073
NCAS0B02460	CTA1	XP_003674704.1	inf	2	0	0.28		NCAS0G03820	---	XP_003677621.1	inf	4	0	0.073
NCAS0B02490	BTT1	XP_003674707.1	inf	2	0	0.28		NCAS0H01850	GAR1	XP_003677843.1	inf	4	0	0.073
NCAS0B02590	NHP2	XP_003674717.1	inf	2	0	0.28		NCAS0A01790	RPL24A	XP_003673129.1	inf	3	0	0.14
NCAS0B03030	MSS116	XP_003674761.1	inf	2	0	0.28		NCAS0A05700	NUG1	XP_003673511.1	inf	3	0	0.14
NCAS0B06420	POR2	XP_003675097.1	inf	2	0	0.28		NCAS0A13760	CDC48	XP_003674314.1	inf	3	0	0.14
NCAS0B06830	KTR1	XP_003675138.1	inf	2	0	0.28		NCAS0A14490	KAP123	XP_003674386.1	inf	3	0	0.14
NCAS0B07830	CCT7	XP_003675238.1	inf	2	0	0.28		NCAS0A14510	LSM4	XP_003674388.1	inf	3	0	0.14
NCAS0B08020	UFD1	XP_003675257.1	inf	2	0	0.28		NCAS0B02130	YFR045W	XP_003674671.1	inf	3	0	0.14
NCAS0C02870	RVB1	XP_003675643.1	inf	2	0	0.28		NCAS0B03260	STM1	XP_003674784.1	inf	3	0	0.14
NCAS0C03020	---	XP_003675658.1	inf	2	0	0.28		NCAS0B04650	TIF6	XP_003674921.1	inf	3	0	0.14
NCAS0C04020	RHO4	XP_003675756.1	inf	2	0	0.28		NCAS0B07250	LSB3	XP_003675180.1	inf	3	0	0.14
NCAS0C04900	CBF5	XP_003675844.1	inf	2	0	0.28		NCAS0C00700	FAA4	XP_003675429.1	inf	3	0	0.14
NCAS0D01970	PUS6, YGR169C-A	XP_003676140.1	inf	2	0	0.28		NCAS0C02380	NOP4	XP_003675594.1	inf	3	0	0.14
NCAS0D02310	PRE5	XP_003676173.1	inf	2	0	0.28		NCAS0C04420	CDC33	XP_003675796.1	inf	3	0	0.14
NCAS0D03280	NAB2	XP_003676270.1	inf	2	0	0.28		NCAS0G02680	RPS7B	XP_003677507.1	inf	3	0	0.14
NCAS0D03810	MNP1	XP_003676323.1	inf	2	0	0.28		NCAS0G04240	MRP7	XP_003677662.1	inf	3	0	0.14
NCAS0D04840	PAT1	XP_003676426.1	inf	2	0	0.28		NCAS0H02400	RPB2	XP_003677897.1	inf	3	0	0.14
NCAS0E01390	IPP1	XP_003676569.1	inf	2	0	0.28		NCAS0I00920	VMA2	XP_003678105.1	inf	3	0	0.14
NCAS0F00830	YKL091C	XP_003676923.1	inf	2	0	0.28		NCAS0A04140	RPL15A	XP_003673359.1	inf	2	0	0.27
NCAS0F01030	PRE6	XP_003676942.1	inf	2	0	0.28		NCAS0A09990	RPL18B	XP_003673938.1	inf	2	0	0.27
NCAS0F01420	YMR099C	XP_003676981.1	inf	2	0	0.28		NCAS0A10690	HEM12	XP_003674008.1	inf	2	0	0.27
NCAS0F01750	VMA4	XP_003677014.1	inf	2	0	0.28		NCAS0A12770	MRPL3	XP_003674215.1	inf	2	0	0.27
NCAS0F02630	ATP5	XP_003677102.1	inf	2	0	0.28		NCAS0B06290	IDH1	XP_003675084.1	inf	2	0	0.27
NCAS0F03330	RPT5	XP_003677171.1	inf	2	0	0.28		NCAS0B08890	SRO9, SLF1	XP_003675343.1	inf	2	0	0.27
NCAS0F03860	MXR1	XP_003677223.1	inf	2	0	0.28		NCAS0E00240	RAI1	XP_003676455.1	inf	2	0	0.27
NCAS0G00400	CDC21	XP_003677280.1	inf	2	0	0.28		NCAS0E01670	GAL10	XP_003676597.1	inf	2	0	0.27
NCAS0G00590	RAT1	XP_003677299.1	inf	2	0	0.28		NCAS0F02060	CCT8	XP_003677045.1	inf	2	0	0.27
NCAS0G03330	GSF2	XP_003677572.1	inf	2	0	0.28		NCAS0F02660	BFR2	XP_003677105.1	inf	2	0	0.27
NCAS0G04280	GBP2, HRB1	XP_003677666.1	inf	2	0	0.28		NCAS0H01170	ENP1	XP_003677776.1	inf	2	0	0.27
NCAS0H00490	SOD1	XP_003677709.1	inf	2	0	0.28		NCAS0H01830	RPF1	XP_003677841.1	inf	2	0	0.27
NCAS0H00700	SEC13	XP_003677730.1	inf	2	0	0.28		NCAS0J01940	CAR2	XP_003678511.1	inf	2	0	0.27
NCAS0H01150	ARO4	XP_003677774.1	inf	2	0	0.28		NCAS0A10320	RPL4A	XP_003673971.1	13	38	3	<0.00010
NCAS0H01250	ARC1	XP_003677784.1	inf	2	0	0.28		NCAS0C05510	RPL3	XP_003675905.1	13	25	2	<0.00010
NCAS0H01980	TRR1	XP_003677855.1	inf	2	0	0.28		NCAS0D03760	RLP7	XP_003676318.1	9.5	19	2	0.00021
NCAS0H01990	CDC12	XP_003677856.1	inf	2	0	0.28		NCAS0H00290	RPS5	XP_003677690.1	7.3	22	3	0.00016
NCAS0H02710	UNG1	XP_003677928.1	inf	2	0	0.28		NCAS0G01920	RPS3	XP_003677432.1	7	42	6	<0.00010
NCAS0I00530	RPP2A	XP_003678066.1	inf	2	0	0.28		NCAS0F01850	ASC1	XP_003677024.1	5.8	35	6	<0.00010
NCAS0I00750	NUG1	XP_003678088.1	inf	2	0	0.28		NCAS0A06410	RPS4B	XP_003673582.1	4.7	14	3	0.0099
NCAS0I00930	TPS1	XP_003678106.1	inf	2	0	0.28		NCAS0A08260	ECM10, SSC1	XP_003673765.1	4	16	4	0.0095
NCAS0I01240	PBY1	XP_003678136.1	inf	2	0	0.28		NCAS0A07410	RPS0A	XP_003673680.1	4	12	3	0.025
NCAS0I01320	HEK2	XP_003678144.1	inf	2	0	0.28		NCAS0C04830	GBP2, HRB1	XP_003675837.1	3	12	4	0.054
NCAS0I01790	ATP3	XP_003678189.1	inf	2	0	0.28		NCAS0A02020	RPP0	XP_003673151.1	2.3	16	7	0.068
NCAS0J01250	GRX8	XP_003678442.1	inf	2	0	0.28		NCAS0A02720	DPH2	XP_003673221.1	2.2	13	6	0.11
NCAS0B01260	CDC60	XP_003674586.1	3.5	7	2	0.12		NCAS0D00240	SSB1, SSB2	XP_003675969.1	2	79	39	0.00067
NCAS0C04240	RPA135	XP_003675778.1	3.5	7	2	0.12		NCAS0A11260	TEF2, TEF1	XP_003674065.1	2	6	3	0.29
NCAS0B01510	HES1	XP_003674611.1	3	6	2	0.19		NCAS0A03680	PAB1	XP_003673315.1	1.9	76	39	0.0015
NCAS0A11230	TKL2	XP_003674062.1	2.7	8	3	0.16		NCAS0J01120	RFA1	XP_003678429.1	1.8	11	6	0.21
NCAS0A13940	COP1	XP_003674332.1	2.7	8	3	0.16		NCAS0B08650	SAM2	XP_003675319.1	1.7	5	3	0.41
NCAS0F02030	GND2	XP_003677042.1	2.5	10	4	0.13		NCAS0A02550	BRE1	XP_003673204.1	1.5	3	2	0.54
NCAS0B00540	GUA1	XP_003674515.1	2.5	5	2	0.28		NCAS0H01490	MET8	XP_003677808.1	1.5	3	2	0.54
NCAS0B02000	NOG1	XP_003674658.1	2.5	5	2	0.28		NCAS0D00780	ARO2	XP_003676023.1	1.4	22	16	0.29
NCAS0C05920	SBP1	XP_003675946.1	2.5	5	2	0.28		NCAS0C05920	SBP1	XP_003675946.1	1.4	10	7	0.38
NCAS0E02290	ALA1	XP_003676658.1	2.4	12	5	0.11		NCAS0B05550	ACH1	XP_003675011.1	1.3	17	13	0.37
NCAS0A12570	YHL012W	XP_003674195.1	2.2	9	4	0.19		NCAS0A12840	DEF1	XP_003674222.1	1.3	4	3	0.54
NCAS0A03680	PAB1	XP_003673315.1	2.1	25	12	0.052		NCAS0A05060	UFD4	XP_003673450.1	1.2	104	89	0.32
NCAS0B03420	CPR1	XP_003674800.1	2.1	15	7	0.11		NCAS0J00190	YML131W	XP_003678341.1	1.2	32	27	0.42
NCAS0A13710	THS1	XP_003674309.1	2	12	6	0.18		NCAS0B01730	DED1, YPL119C-A, DBP1	XP_003674631.1	1.2	26	21	0.38
NCAS0H01530	SSZ1	XP_003677812.1	2	8	4	0.26		NCAS0C05760	LHS1	XP_003675930.1	1.2	22	18	0.41
NCAS0I00970	GRS1	XP_003678110.1	2	8	4	0.26		NCAS0A10660	HEM13	XP_003674005.1	1.2	5	4	0.55
NCAS0A01640	SCL1	XP_003673115.1	2	6	3	0.32		NCAS0I01790	ATP3	XP_003678189.1	1.2	5	4	0.55
NCAS0B06580	RPL16A	XP_003675113.1	2	6	3	0.32		NCAS0I01730	ZTA1	XP_003678183.1	1.1	44	40	0.52
NCAS0B08890	SRO9, SLF1	XP_003675343.1	2	6	3	0.32		NCAS0E02390	ATP1	XP_003676668.1	1	14	14	0.49
NCAS0D02280	NIP1	XP_003676170.1	2	6	3	0.32		NCAS0C03700	ACT1	XP_003675725.1	1	7	7	0.55
NCAS0E03350	RNR1, RNR3	XP_003676762.1	2	6	3	0.32		NCAS0F03380	YPR1, GCY1	XP_003677176.1	1	4	4	0.59
NCAS0A01900	HEM2	XP_003673140.1	2	4	2	0.4		NCAS0A14910	COR1	XP_003674427.1	1	2	2	0.66
NCAS0A06680	SLT2, KDX1	XP_003673607.1	2	4	2	0.4		NCAS0B02740	ADK1	XP_003674732.1	1	2	2	0.66
NCAS0A09680	RPE1	XP_003673907.1	2	4	2	0.4		NCAS0F00490	PFK1	XP_003676889.1	0.9	8	9	0.43
NCAS0A10260	---	XP_003673965.1	2	4	2	0.4		NCAS0F01150	NPL3	XP_003676954.1	0.8	45	56	0.08
NCAS0A10450	SES1	XP_003673984.1	2	4	2	0.4		NCAS0A05730	AAT1	XP_003673514.1	0.8	10	13	0.27
NCAS0A10600	KRS1	XP_003673999.1	2	4	2	0.4		NCAS0A15320	QCR2	XP_003674468.1	0.8	5	6	0.45
NCAS0B04210	TPS2	XP_003674878.1	2	4	2	0.4		NCAS0A07140	TDH3, TDH2	XP_003673653.1	0.8	4	5	0.45
NCAS0I02050	GPD1	XP_003678215.1	2	4	2	0.4		NCAS0B06320	DPH1	XP_003675087.1	0.8	3	4	0.46
NCAS0A06160	RPL6B	XP_003673557.1	1.9	17	9	0.14		NCAS0C01990	YPL088W	XP_003675555.1	0.7	9	13	0.2
NCAS0B06780	RPS7B	XP_003675133.1	1.8	14	8	0.22		NCAS0G03040	---	XP_003677543.1	0.7	2	3	0.46
NCAS0B01730	DED1, YPL119C-A, DBP1	XP_003674631.1	1.8	11	6	0.24		NCAS0D01280	OYE2	XP_003676072.1	0.6	5	8	0.24
NCAS0A05980	DPS1	XP_003673539.1	1.8	9	5	0.28		NCAS0E02090	FMP52	XP_003676638.1	0.6	3	5	0.32
NCAS0B08940	PDI1	XP_003675348.1	1.8	9	5	0.28		NCAS0H00310	ATP2	XP_003677692.1	0.5	8	15	0.074
NCAS0A11550	VAS1	XP_003674094.1	1.8	7	4	0.35		NCAS0A07590	CDC19	XP_003673698.1	0.5	6	11	0.13
NCAS0E00250	GUS1	XP_003676456.1	1.8	7	4	0.35		NCAS0H02060	YPR1, GCY1	XP_003677863.1	0.4	4	10	0.068
NCAS0F01310	RPS18A	XP_003676970.1	1.7	15	9	0.23		NCAS0D04360	PFK2	XP_003676378.1	0.4	3	7	0.14
NCAS0B01860	SSE2, SSE1	XP_003674644.1	1.7	10	6	0.31		NCAS0A00560	GOR1	XP_003673007.1	0	0	3	0.11
NCAS0B08650	SAM2	XP_003675319.1	1.7	10	6	0.31		NCAS0B00600	YOR283W	XP_003674521.1	0	0	2	0.23
NCAS0A09840	SEC21	XP_003673923.1	1.7	5	3	0.43		NCAS0E04220	HEM15	XP_003676848.1	0	0	4	0.053
NCAS0C04420	CDC33	XP_003675796.1	1.7	5	3	0.43		NCAS0G00400	CDC21	XP_003677280.1	0	0	2	0.23
NCAS0D01360	NMD3	XP_003676080.1	1.7	5	3	0.43		NCAS0G01430	ADE12	XP_003677383.1	0	0	12	0.00015
NCAS0E03390	ALD5	XP_003676766.1	1.7	5	3	0.43		NCAS0H03090	YKL063C	XP_003677966.1	0	0	3	0.11
NCAS0E03490	RPN2	XP_003676776.1	1.7	5	3	0.43		NCAS0H03430	ATP7	XP_003678000.1	0	0	2	0.23
NCAS0G04090	HYP2	XP_003677647.1	1.7	5	3	0.43		NCAS0I02420	ARA1	XP_003678252.1	0	0	2	0.23
NCAS0J01680	FAS1	XP_003678485.1	1.6	102	63	0.013
NCAS0D04380	HFA1	XP_003676380.1	1.6	37	23	0.11
NCAS0F03680	CHC1	XP_003677205.1	1.6	22	14	0.21
NCAS0G02920	RPL16A	XP_003677531.1	1.6	14	9	0.29
NCAS0C03700	ACT1	XP_003675725.1	1.6	11	7	0.33
NCAS0A05640	RPL14B	XP_003673505.1	1.6	8	5	0.37
NCAS0G01260	FAS2	XP_003677366.1	1.5	110	73	0.03
NCAS0A07590	CDC19	XP_003673698.1	1.5	62	42	0.1
NCAS0A08760	YEF3, HEF3	XP_003673815.1	1.5	34	23	0.19
NCAS0I02350	ADH5, ADH1	XP_003678245.1	1.5	20	13	0.24
NCAS0B02130	YFR045W	XP_003674671.1	1.5	16	11	0.32
NCAS0C02220	ALD6	XP_003675578.1	1.5	16	11	0.32
NCAS0C04630	RPS19B	XP_003675817.1	1.5	16	11	0.32
NCAS0A03970	RPS16B	XP_003673342.1	1.5	12	8	0.35
NCAS0G00810	STI1	XP_003677321.1	1.5	12	8	0.35
NCAS0A02530	RPL31A	XP_003673202.1	1.5	9	6	0.39
NCAS0A04140	RPL15A	XP_003673359.1	1.5	9	6	0.39
NCAS0A14490	KAP123	XP_003674386.1	1.5	9	6	0.39
NCAS0A14630	---	XP_003674400.1	1.5	9	6	0.39
NCAS0B00890	RPL20A	XP_003674550.1	1.5	9	6	0.39
NCAS0C02060	ATP4	XP_003675562.1	1.5	6	4	0.45
NCAS0E00180	HXK1, HXK2	XP_003676449.1	1.5	6	4	0.45
NCAS0E03710	RPL35B	XP_003676798.1	1.5	6	4	0.45
NCAS0F03510	ASN2	XP_003677188.1	1.5	6	4	0.45
NCAS0A01480	PRE3	XP_003673099.1	1.5	3	2	0.56
NCAS0A02470	RPS29B, RPS29A	XP_003673196.1	1.5	3	2	0.56
NCAS0A06300	EGD2	XP_003673571.1	1.5	3	2	0.56
NCAS0A11440	PRE2	XP_003674083.1	1.5	3	2	0.56
NCAS0A11980	RPT3	XP_003674137.1	1.5	3	2	0.56
NCAS0A12560	PRS3	XP_003674194.1	1.5	3	2	0.56
NCAS0B06670	CCT2	XP_003675122.1	1.5	3	2	0.56
NCAS0C05620	CYS4	XP_003675916.1	1.5	3	2	0.56
NCAS0E03330	HOR2, RHR2	XP_003676760.1	1.5	3	2	0.56
NCAS0F01150	NPL3	XP_003676954.1	1.5	3	2	0.56
NCAS0G01160	SRP68	XP_003677356.1	1.5	3	2	0.56
NCAS0G03120	SEC24	XP_003677551.1	1.5	3	2	0.56
NCAS0H01420	PDB1	XP_003677801.1	1.5	3	2	0.56
NCAS0I00260	AIM2	XP_003678040.1	1.5	3	2	0.56
NCAS0A07630	ACS1	XP_003673702.1	1.4	42	30	0.22
NCAS0A02060	RPL26B	XP_003673155.1	1.4	21	15	0.32
NCAS0A10200	GAL1	XP_003673959.1	1.4	21	15	0.32
NCAS0A11260	TEF2, TEF1	XP_003674065.1	1.4	19	14	0.36
NCAS0J00250	RPL10	XP_003678347.1	1.4	18	13	0.35
NCAS0A13840	VMA1	XP_003674322.1	1.4	17	12	0.34
NCAS0D01180	RPL13A	XP_003676062.1	1.4	15	11	0.39
NCAS0I00370	ALD4	XP_003678051.1	1.4	15	11	0.39
NCAS0B03260	STM1	XP_003674784.1	1.4	11	8	0.42
NCAS0G01080	RPL36A	XP_003677348.1	1.4	11	8	0.42
NCAS0A12920	CCS1	XP_003674230.1	1.4	10	7	0.41
NCAS0C01510	RPL5	XP_003675508.1	1.4	10	7	0.41
NCAS0A09360	SCP160	XP_003673875.1	1.4	7	5	0.47
NCAS0B01480	RPL33B	XP_003674608.1	1.4	7	5	0.47
NCAS0D00790	RPL9A	XP_003676024.1	1.4	7	5	0.47
NCAS0F02060	CCT8	XP_003677045.1	1.4	7	5	0.47
NCAS0D01660	PDC1	XP_003676109.1	1.3	39	29	0.28
NCAS0C05510	RPL3	XP_003675905.1	1.3	30	23	0.35
NCAS0H00890	HSP60	XP_003677748.1	1.3	23	18	0.41
NCAS0D01320	ENO1, ENO2	XP_003676076.1	1.3	22	17	0.4
NCAS0A08260	ECM10, SSC1	XP_003673765.1	1.3	20	15	0.38
NCAS0J02100	RPL6B	XP_003678526.1	1.3	14	11	0.46
NCAS0H02920	FBA1	XP_003677949.1	1.3	13	10	0.45
NCAS0F01530	RPS15	XP_003676992.1	1.3	12	9	0.44
NCAS0A10460	RPS11B	XP_003673985.1	1.3	9	7	0.5
NCAS0A12610	RPS20	XP_003674199.1	1.3	9	7	0.5
NCAS0I00320	RPS12	XP_003678046.1	1.3	9	7	0.5
NCAS0A05880	RPT6	XP_003673529.1	1.3	4	3	0.57
NCAS0B07080	YPL067C	XP_003675163.1	1.3	4	3	0.57
NCAS0D00640	GSY1	XP_003676009.1	1.3	4	3	0.57
NCAS0C05760	LHS1	XP_003675930.1	1.2	79	64	0.32
NCAS0E01670	GAL10	XP_003676597.1	1.2	72	58	0.32
NCAS0G01560	SSB1, SSB2	XP_003677396.1	1.2	61	53	0.5
NCAS0D03870	HSC82	XP_003676329.1	1.2	53	44	0.41
NCAS0F00490	PFK1	XP_003676889.1	1.2	31	26	0.47
NCAS0A13760	CDC48	XP_003674314.1	1.2	17	14	0.49
NCAS0I02940	RPL17B	XP_003678304.1	1.2	15	13	0.55
NCAS0A01790	RPL24A	XP_003673129.1	1.2	13	11	0.54
NCAS0A01780	RPL30	XP_003673128.1	1.2	11	9	0.52
NCAS0A11430	RPL11B	XP_003674082.1	1.2	10	8	0.51
NCAS0A02810	IMD3, IMD4	XP_003673230.1	1.2	7	6	0.59
NCAS0B03450	YDR132C	XP_003674803.1	1.2	7	6	0.59
NCAS0B03940	ARX1	XP_003674851.1	1.2	7	6	0.59
NCAS0B07120	FUR1	XP_003675167.1	1.2	7	6	0.59
NCAS0D03460	RPL28	XP_003676288.1	1.2	7	6	0.59
NCAS0J01040	EFB1	XP_003678422.1	1.2	7	6	0.59
NCAS0A06540	PMA1	XP_003673594.1	1.2	6	5	0.58
NCAS0A07950	RPL27B	XP_003673734.1	1.2	6	5	0.58
NCAS0A11840	YRA1	XP_003674123.1	1.2	6	5	0.58
NCAS0A13900	RPO21	XP_003674328.1	1.2	6	5	0.58
NCAS0B04920	BMH2, BMH1	XP_003674948.1	1.2	6	5	0.58
NCAS0H02400	RPB2	XP_003677897.1	1.2	6	5	0.58
NCAS0A01390	PUT2	XP_003673090.1	1.2	5	4	0.57
NCAS0E02570	ILS1	XP_003676686.1	1.2	5	4	0.57
NCAS0G02680	RPS7B	XP_003677507.1	1.2	5	4	0.57
NCAS0G03470	LIA1	XP_003677586.1	1.2	5	4	0.57
NCAS0I00920	VMA2	XP_003678105.1	1.2	5	4	0.57
NCAS0H02230	EFT2, EFT1	XP_003677880.1	1.1	78	68	0.49
NCAS0A07140	TDH3, TDH2	XP_003673653.1	1.1	36	33	0.49
NCAS0A01220	KAR2	XP_003673073.1	1.1	24	22	0.51
NCAS0A06060	RPS1A	XP_003673547.1	1.1	24	22	0.51
NCAS0A08560	PGK1	XP_003673795.1	1.1	24	21	0.54
NCAS0D04360	PFK2	XP_003676378.1	1.1	24	21	0.54
NCAS0A02020	RPP0	XP_003673151.1	1.1	21	19	0.54
NCAS0D03760	RLP7	XP_003676318.1	1.1	19	18	0.48
NCAS0B02120	RPS9B	XP_003674670.1	1.1	16	14	0.56
NCAS0I03060	RPS14A	XP_003678316.1	1.1	14	13	0.53
NCAS0B02180	PGI1	XP_003674676.1	1.1	12	11	0.55
NCAS0F02370	GPM1	XP_003677076.1	1.1	11	10	0.56
NCAS0I00240	PRT1	XP_003678038.1	1.1	9	8	0.59
NCAS0A07680	GDH3	XP_003673707.1	1.1	8	7	0.59
NCAS0B08130	TIF2, TIF1	XP_003675268.1	1.1	8	7	0.59
NCAS0A10320	RPL4A	XP_003673971.1	1	21	22	0.35
NCAS0A13610	RPS24A	XP_003674299.1	1	14	14	0.45
NCAS0A14420	RPS8A	XP_003674379.1	1	14	14	0.45
NCAS0G02560	DBP2	XP_003677495.1	1	12	12	0.46
NCAS0B05710	RPS13	XP_003675026.1	1	11	11	0.47
NCAS0I01410	RPG1	XP_003678153.1	1	9	9	0.49
NCAS0A12170	RPL12B	XP_003674156.1	1	8	8	0.5
NCAS0E02430	RPL32	XP_003676672.1	1	7	7	0.51
NCAS0A00800	YNL247W	XP_003673031.1	1	6	6	0.53
NCAS0C05050	CIT2, CIT1	XP_003675859.1	1	6	6	0.53
NCAS0E02390	ATP1	XP_003676668.1	1	6	6	0.53
NCAS0E04190	ZUO1	XP_003676845.1	1	6	6	0.53
NCAS0A10740	TPI1	XP_003674013.1	1	5	5	0.55
NCAS0A14850	URA7	XP_003674421.1	1	5	5	0.55
NCAS0C03760	FRS1	XP_003675731.1	1	5	5	0.55
NCAS0G03530	UBA1	XP_003677592.1	1	5	5	0.55
NCAS0A04350	PGM1	XP_003673380.1	1	4	4	0.57
NCAS0A05890	NSR1	XP_003673530.1	1	4	4	0.57
NCAS0A15030	GCD11	XP_003674439.1	1	4	4	0.57
NCAS0G02510	MLS1	XP_003677490.1	1	4	4	0.57
NCAS0H02790	TSA2, TSA1	XP_003677936.1	1	4	4	0.57
NCAS0A15200	SEC23	XP_003674456.1	1	3	3	0.6
NCAS0B01000	YML100W-A, TSL1, TPS3	XP_003674560.1	1	3	3	0.6
NCAS0B05170	ARO1	XP_003674973.1	1	3	3	0.6
NCAS0E01510	SEC53	XP_003676581.1	1	3	3	0.6
NCAS0H02180	RPP2B	XP_003677875.1	1	3	3	0.6
NCAS0J00410	RPL22B	XP_003678361.1	1	3	3	0.6
NCAS0A08400	PET191	XP_003673779.1	1	2	2	0.64
NCAS0A14060	MHF2, DHH1	XP_003674344.1	1	2	2	0.64
NCAS0B01760	BFR1	XP_003674634.1	1	2	2	0.64
NCAS0B02520	YDR248C	XP_003674710.1	1	2	2	0.64
NCAS0B04650	TIF6	XP_003674921.1	1	2	2	0.64
NCAS0B06290	IDH1	XP_003675084.1	1	2	2	0.64
NCAS0C00150	ERG13	XP_003675374.1	1	2	2	0.64
NCAS0C00700	FAA4	XP_003675429.1	1	2	2	0.64
NCAS0C03400	AHP1	XP_003675695.1	1	2	2	0.64
NCAS0C04110	---	XP_003675765.1	1	2	2	0.64
NCAS0E00670	ARO8	XP_003676498.1	1	2	2	0.64
NCAS0E03750	SEC31	XP_003676802.1	1	2	2	0.64
NCAS0G01220	RVB2	XP_003677362.1	1	2	2	0.64
NCAS0G03000	YDJ1	XP_003677539.1	1	2	2	0.64
NCAS0G03280	CDC10	XP_003677567.1	1	2	2	0.64
NCAS0I00250	PRE10	XP_003678039.1	1	2	2	0.64
NCAS0J00500	LPD1	XP_003678369.1	1	2	2	0.64
NCAS0J00650	LSP1	XP_003678383.1	1	2	2	0.64
NCAS0F01850	ASC1	XP_003677024.1	0.9	30	35	0.16
NCAS0G01920	RPS3	XP_003677432.1	0.9	30	34	0.19
NCAS0A03010	RPL8A	XP_003673250.1	0.9	29	32	0.23
NCAS0A10190	GAL7	XP_003673958.1	0.9	22	24	0.29
NCAS0A14560	RPL23A	XP_003674393.1	0.9	14	16	0.3
NCAS0A15000	RPS5	XP_003674436.1	0.9	14	16	0.3
NCAS0H02740	RPS17B	XP_003677931.1	0.9	14	15	0.37
NCAS0A12490	SMC2, RPL2A	XP_003674187.1	0.9	13	15	0.3
NCAS0D03270	RPS2	XP_003676269.1	0.9	11	12	0.38
NCAS0I03050	RPS22A	XP_003678315.1	0.9	11	12	0.38
NCAS0A07410	RPS0A	XP_003673680.1	0.9	10	11	0.39
NCAS0A10830	RPL19B	XP_003674022.1	0.9	10	11	0.39
NCAS0G00930	RPL27B	XP_003677333.1	0.9	10	11	0.39
NCAS0F00950	RPL14B	XP_003676934.1	0.9	9	10	0.39
NCAS0B03240	ACS2	XP_003674782.1	0.9	7	8	0.41
NCAS0H00310	ATP2	XP_003677692.1	0.9	7	8	0.41
NCAS0I01080	SPE3	XP_003678121.1	0.9	6	7	0.41
NCAS0A00950	RPL1B	XP_003673046.1	0.8	10	12	0.31
NCAS0H03290	TEF4	XP_003677986.1	0.8	10	13	0.24
NCAS0E02340	FUN12	XP_003676663.1	0.8	5	6	0.42
NCAS0F01520	CYS3	XP_003676991.1	0.8	5	6	0.42
NCAS0A14730	GLN1	XP_003674410.1	0.8	3	4	0.43
NCAS0F02300	RPT1, YKL145W-A	XP_003677069.1	0.8	3	4	0.43
NCAS0F02890	ASP1	XP_003677128.1	0.8	3	4	0.43
NCAS0J02250	RPS4B	XP_003678541.1	0.7	17	23	0.12
NCAS0C01970	RPS6B	XP_003675553.1	0.7	12	17	0.14
NCAS0C04550	RPL25	XP_003675809.1	0.7	7	10	0.23
NCAS0B04480	RPS26B	XP_003674904.1	0.7	4	6	0.31
NCAS0F00730	RPA190	XP_003676913.1	0.7	4	6	0.31
NCAS0A02430	PSA1	XP_003673192.1	0.7	2	3	0.44
NCAS0A12670	CLU1	XP_003674205.1	0.7	2	3	0.44
NCAS0B02620	SEC26	XP_003674720.1	0.7	2	3	0.44
NCAS0B04720	RPN11	XP_003674928.1	0.7	2	3	0.44
NCAS0C03800	SHM2	XP_003675735.1	0.7	2	3	0.44
NCAS0D02250	DIM1	XP_003676167.1	0.7	2	3	0.44
NCAS0H02590	TIF35	XP_003677916.1	0.7	2	3	0.44
NCAS0F03870	SAH1	XP_003677224.1	0.6	8	13	0.12
NCAS0J02240	BAT1, BAT2	XP_003678540.1	0.6	7	12	0.12
NCAS0C02500	ERG10	XP_003675606.1	0.6	5	8	0.22
NCAS0A06720	RPN1	XP_003673611.1	0.6	3	5	0.3
NCAS0D01130	TIF34	XP_003676057.1	0.6	3	5	0.3
NCAS0D03250	OLE1	XP_003676267.1	0.6	3	5	0.3
NCAS0A10750	DET1	XP_003674014.1	0.5	3	6	0.2
NCAS0A09990	RPL18B	XP_003673938.1	0.5	2	4	0.29
NCAS0D04050	SEC27	XP_003676347.1	0.5	2	4	0.29
NCAS0F02210	MES1	XP_003677060.1	0.4	2	5	0.18
NCAS0A09770	URA2	XP_003673916.1	0.3	3	9	0.048
NCAS0H01470	PYC2	XP_003677806.1	0.3	3	9	0.048
NCAS0A00320	PDI1	XP_003672983.1	0	0	2	0.22
NCAS0A02890	HSP104	XP_003673238.1	0	0	2	0.22
NCAS0A04770	YKL033W-A, TTI1	XP_003673422.1	0	0	2	0.22
NCAS0A05160	RPL38	XP_003673460.1	0	0	2	0.22
NCAS0A05520	TUP1	XP_003673493.1	0	0	2	0.22
NCAS0A05920	ACO1	XP_003673533.1	0	0	2	0.22
NCAS0A10180	RPT2	XP_003673957.1	0	0	2	0.22
NCAS0A11700	RPS23A	XP_003674109.1	0	0	2	0.22
NCAS0A13740	YDL124W	XP_003674312.1	0	0	2	0.22
NCAS0A13920	CCT4	XP_003674330.1	0	0	2	0.22
NCAS0A14810	RPL43B	XP_003674418.1	0	0	2	0.22
NCAS0B02410	KRE2, KTR6	XP_003674699.1	0	0	2	0.22
NCAS0B02850	AHA1	XP_003674743.1	0	0	2	0.22
NCAS0B03700	ARO1	XP_003674827.1	0	0	2	0.22
NCAS0B05550	ACH1	XP_003675011.1	0	0	2	0.22
NCAS0C01360	PEP4	XP_003675493.1	0	0	2	0.22
NCAS0C04810	ILV6	XP_003675835.1	0	0	2	0.22
NCAS0C05750	CDC3	XP_003675929.1	0	0	2	0.22
NCAS0D00550	FAB1	XP_003676000.1	0	0	2	0.22
NCAS0D00780	ARO2	XP_003676023.1	0	0	2	0.22
NCAS0D01340	PUP2	XP_003676078.1	0	0	3	0.1
NCAS0D02440	ADE4	XP_003676186.1	0	0	2	0.22
NCAS0D03440	MLC1	XP_003676286.1	0	0	6	0.011
NCAS0E00320	ADE5,7	XP_003676463.1	0	0	3	0.1
NCAS0E03150	HIS1	XP_003676742.1	0	0	2	0.22
NCAS0F00220	PRB1	XP_003676862.1	0	0	2	0.22
NCAS0F01120	RPN9	XP_003676951.1	0	0	2	0.22
NCAS0G02900	LAT1	XP_003677529.1	0	0	2	0.22
NCAS0G03580	RLP7	XP_003677597.1	0	0	2	0.22
NCAS0H00410	CPA2	XP_003677702.1	0	0	3	0.1
NCAS0H02150	ADE2	XP_003677872.1	0	0	5	0.023
NCAS0H02250	IDH2	XP_003677882.1	0	0	2	0.22
NCAS0H03270	ERB1	XP_003677984.1	0	0	3	0.1
NCAS0I00130	MYO4	XP_003678027.1	0	0	2	0.22
NCAS0I01400	SEC18	XP_003678152.1	0	0	2	0.22
NCAS0I01650	YBR056W	XP_003678175.1	0	0	2	0.22
