## Supplementary material for "Xrn1p Acts at Multiple Steps in the Budding-Yeast RNAi Pathway to Enhance the Efficiency of Silencing": Table S4

### Sheet: Table S4
Table S4. Updated genomic coordinates of siRNA-producing transcripts. Abbreviations are defined at the bottom of the table.
New Transcript coordinates	Category	Previous Transcript coordinates from Drinnenberg, et al 2009
ncas_Chr_1:4833-5343(-)		sc1020:3606-4116(-)
ncas_Chr_1:4943-5240(+)		sc1020:3716-4013(+)
ncas_Chr_1:5467-5795(-)		sc1020:4240-4568(-)
ncas_Chr_1:5497-5715(+)		sc1020:4270-4488(+)
ncas_Chr_1:27543-28674(-)	ORF	sc1020:22729-24306(-)
ncas_Chr_1:27543-28674(+)		sc1020:22731-23616(+)
ncas_Chr_1:56583-57720(+)	Ty	sc1020:52218-53355(+)
ncas_Chr_1:56855-57720(-)	Ty	sc1020:52490-53355(-)
ncas_Chr_1:58777-59277(+)	Ty	sc517:4779-5279(+)
ncas_Chr_1:58857-59247(-)	Ty	sc517:4859-5249(-)
ncas_Chr_1:59570-60844(-)	Ty	sc517:5592-6682(-)
ncas_Chr_1:59570-60844(+)	Ty	sc517:5572-7096(+)
ncas_Chr_1:60870-61751(-)	Ty	sc517:7327-7752(-)
ncas_Chr_1:60870-61751(+)	Ty	sc517:7607-7752(+)
ncas_Chr_1:86347-87222(-)	palTy	sc1058:19613-20488(-)
ncas_Chr_1:86347-87222(+)	palTy	sc1058:19613-20488(+)
ncas_Chr_1:87285-88259(-)	Ty	sc1058:20551-21525(-)
ncas_Chr_1:87416-88196(+)	Ty	sc1058:20682-21462(+)
ncas_Chr_1:111960-113449(+)	ORF	sc1058:45226-46715(+)
ncas_Chr_1:112565-112860(-)		sc1058:45831-46126(-)
ncas_Chr_1:130100-130555(-)	ORF	sc1058:63366-63821(-)
ncas_Chr_1:130110-130555(+)		sc1058:63376-63821(+)
ncas_Chr_1:158274-159184(+)	OT	sc1058:91541-92451(+)
ncas_Chr_1:158344-159744(-)	OT	sc1058:91611-93011(-)
ncas_Chr_1:246660-247841(+)	OT	sc1058:180232-181413(+)
ncas_Chr_1:247723-248661(-)	OT	sc1058:181295-182233(-)
ncas_Chr_1:248796-249658(-)	ORF	sc1058:182368-183208(-)
ncas_Chr_1:248796-249658(+)		sc1058:182440-182819(+)
ncas_Chr_1:280003-280615(+)		sc1058:213574-214186(+)
ncas_Chr_1:280013-280695(-)		sc1058:213584-214266(-)
ncas_Chr_1:302299-302872(+)	OT	sc1022:20443-21016(+)
ncas_Chr_1:302737-304372(-)	OT	sc1022:20881-22516(-)
ncas_Chr_1:352937-353897(+)	OT	sc575:4986-5947(+)
ncas_Chr_1:353726-354025(-)	OT	sc575:5776-6075(-)
ncas_Chr_1:377626-378648(-)	OT	sc1005:15514-16536(+)
ncas_Chr_1:377666-377948(+)	OT	sc1005:16214-16496(-)
ncas_Chr_1:408309-408984(+)		sc683:12909-13584(+)
ncas_Chr_1:408349-408945(-)		sc683:12949-13545(-)
ncas_Chr_1:480503-480815(-)		sc1048:23730-24042(+)
ncas_Chr_1:480507-480693(+)		sc1048:23852-24038(-)
ncas_Chr_1:507432-508100(+)	ORF	sc559:813-1481(+)
ncas_Chr_1:507434-507950(-)		sc559:815-1331(-)
ncas_Chr_1:515497-515674(+)		sc559:8878-9055(+)
ncas_Chr_1:515507-515874(-)	Ty	sc559:8888-9255(-)
ncas_Chr_1:552216-552358(-)		sc1025:24348-24490(+)
ncas_Chr_1:552226-552258(+)		sc1025:24448-24480(-)
ncas_Chr_1:794675-795318(-)	ORF	sc623:3900-4543(-)
ncas_Chr_1:794909-795257(+)		sc623:4134-4482(+)
ncas_Chr_1:795540-796123(-)		sc623:4764-5347(-)
ncas_Chr_1:795550-797249(+)	ORF	sc623:4774-6473(+)
ncas_Chr_1:823356-825101(+)	ORF	sc623:32584-34329(+)
ncas_Chr_1:824736-825106(-)		sc623:33964-34334(-)
ncas_Chr_1:841506-842426(+)	ORF	sc721:210430-211350(+)
ncas_Chr_1:841553-841973(-)		sc721:210477-210897(-)
ncas_Chr_1:909022-909436(+)	OT	sc721:277616-278030(+)
ncas_Chr_1:909182-909392(-)	OT	sc721:277776-277986(-)
ncas_Chr_1:918877-919816(-)	ORF	sc625:37338-38277(+)
ncas_Chr_1:918879-919064(+)		sc625:38090-38275(-)
ncas_Chr_1:1030288-1030770(+)	ORF	sc668:15186-15668(-)
ncas_Chr_1:1030411-1030670(-)		sc668:15286-15545(+)
ncas_Chr_1:1030846-1031289(+)	ORF	sc668:14667-15110(-)
ncas_Chr_1:1030936-1031175(-)		sc668:14781-15020(+)
ncas_Chr_1:1034328-1037049(+)	OT	sc668:8907-11628(-)
ncas_Chr_1:1036933-1037369(-)	OT	sc668:8587-9023(+)
ncas_Chr_1:1044957-1045200(-)		sc668:757-1000(+)
ncas_Chr_1:1045021-1045200(+)		sc668:757-936(-)
ncas_Chr_1:1046891-1050637(-)	Ty	sc517:1-3786(+)
ncas_Chr_1:1048124-1050637(+)	Ty	sc517:1-2516(-)
ncas_Chr_1:1051284-1052113(-)	Ty	sc490:9127-9957(+)
ncas_Chr_1:1051611-1051813(+)	Ty	sc490:9427-9629(-)
ncas_Chr_1:1052828-1054075(+)	ORF	sc490:7163-8410(-)
ncas_Chr_1:1052853-1053205(-)		sc490:8033-8385(+)
ncas_Chr_1:1141428-1142296(+)	Ty	sc621:39931-40799(-)
ncas_Chr_1:1141524-1141616(-)	Ty	sc621:40611-40703(+)
ncas_Chr_1:1142315-1143137(+)	Ty	sc621:39090-39912(-)
ncas_Chr_1:1142404-1142507(-)	Ty	sc621:39720-39823(+)
ncas_Chr_1:1228834-1229112(+)	OT	sc1060:52921-53199(-)
ncas_Chr_1:1228834-1229618(-)	OT	sc1060:52415-53199(+)
ncas_Chr_1:1239057-1239464(+)	OT	sc1060:42569-42976(-)
ncas_Chr_1:1239312-1239535(-)	OT	sc1060:42498-42721(+)
ncas_Chr_1:1242282-1242945(+)	OT	sc1060:39088-39751(-)
ncas_Chr_1:1242833-1243485(-)	OT	sc1060:38548-39200(+)
ncas_Chr_1:1256040-1256478(+)	OT	sc1060:25555-25993(-)
ncas_Chr_1:1256360-1257633(-)	OT	sc1060:24400-25673(+)
ncas_Chr_1:1292211-1295571(+)	ORF	sc1007:9370-12730(+)
ncas_Chr_1:1292218-1292468(-)		sc1007:9377-9627(-)
ncas_Chr_1:1303669-1304093(+)	ORF	sc1007:20830-21254(+)
ncas_Chr_1:1303709-1304023(-)		sc1007:20870-21184(-)
ncas_Chr_1:1326807-1329979(+)	OT	sc1007:43965-47137(+)
ncas_Chr_1:1329857-1330805(-)	OT	sc1007:47015-47963(-)
ncas_Chr_1:1365594-1365818(-)	pal	sc1007:82752-82976(-)
ncas_Chr_1:1365594-1365818(+)	pal	sc1007:82752-82976(+)
ncas_Chr_1:1443257-1445401(-)	ORF	sc1013:1323-3467(-)
ncas_Chr_1:1444812-1445385(+)		sc1013:2878-3451(+)
ncas_Chr_1:1457547-1457969(+)	OT	sc1023:2454-2876(-)
ncas_Chr_1:1457547-1457989(-)	OT	sc1023:2434-2876(+)
ncas_Chr_1:1487219-1487623(+)		sc539:1-405(+)
ncas_Chr_1:1487371-1487629(-)		sc539:153-411(-)
ncas_Chr_1:1488475-1489045(-)	ORF	sc539:1255-1825(-)
ncas_Chr_1:1488496-1488923(+)		sc539:1276-1703(+)
ncas_Chr_1:1503436-1504423(-)	ORF	sc525:3958-4945(-)
ncas_Chr_1:1503696-1504050(+)		sc525:4218-4572(+)
ncas_Chr_1:1511888-1512458(+)	ORF	sc1034:37108-37678(-)
ncas_Chr_1:1512010-1512437(-)		sc1034:37129-37556(+)
ncas_Chr_1:1547418-1547836(+)	ORF	sc1034:1750-2168(-)
ncas_Chr_1:1547470-1547646(-)		sc1034:1940-2116(+)
ncas_Chr_1:1576542-1577263(+)	OT	sc660:25574-26295(+)
ncas_Chr_1:1576932-1577589(-)	OT	sc660:25964-26621(-)
ncas_Chr_1:1584980-1585836(+)	ORF	sc660:34012-34868(+)
ncas_Chr_1:1585070-1585752(-)		sc660:34102-34784(-)
ncas_Chr_1:1644223-1644924(-)		sc485:8485-9090(-)
ncas_Chr_1:1644223-1644924(+)	ORF	sc485:8475-9180(+)
ncas_Chr_1:1666283-1667154(+)	OT	sc549:16569-17440(+)
ncas_Chr_1:1666483-1668111(-)	OT	sc549:16769-18397(-)
ncas_Chr_1:1774851-1775859(+)	ORF	sc1056:16817-17825(+)
ncas_Chr_1:1775401-1775729(-)		sc1056:17367-17695(-)
ncas_Chr_1:1787468-1789640(+)	OT	sc1056:29434-31606(+)
ncas_Chr_1:1789528-1790690(-)	OT	sc1056:31494-32656(-)
ncas_Chr_1:1903297-1903901(+)		sc1056:145828-146432(+)
ncas_Chr_1:1903344-1903926(-)	ORF	sc1056:145875-146457(-)
ncas_Chr_1:1922789-1923217(-)	palTy	sc1056:165322-165750(-)
ncas_Chr_1:1922789-1923217(+)	palTy	sc1056:165322-165750(+)
ncas_Chr_1:1923985-1924529(-)	Ty	New
ncas_Chr_1:1923985-1924529(+)	Ty	New
ncas_Chr_1:1924530-1924779(-)	palTy	New
ncas_Chr_1:1924530-1924779(+)	palTy	New
ncas_Chr_1:1924905-1926385(-)	Ty	sc1:429-661(-)
ncas_Chr_1:1924905-1926385(+)	Ty	sc1:429-661(+)
ncas_Chr_1:1931502-1932428(+)	OT	sc1056:174035-174961(+)
ncas_Chr_1:1932242-1932856(-)	OT	sc1056:174775-175389(-)
ncas_Chr_1:1964114-1965090(-)	ORF	sc582:23662-24638(-)
ncas_Chr_1:1964185-1964761(+)		sc582:23733-24309(+)
ncas_Chr_1:1964817-1965097(+)		sc582:24365-24645(+)
ncas_Chr_1:1971069-1971390(+)		sc360:1351-1672(+)
ncas_Chr_1:1971259-1971365(-)		sc360:1541-1647(-)
ncas_Chr_1:1973356-1974010(+)		sc1033:49848-50502(-)
ncas_Chr_1:1973712-1973970(-)		sc1033:49888-50146(+)
ncas_Chr_1:1998503-1999148(-)	ORF	sc1033:24709-25354(+)
ncas_Chr_1:1998894-1999087(+)		sc1033:24770-24963(-)
ncas_Chr_1:2024322-2024939(+)	OT	sc1001:29148-29765(-)
ncas_Chr_1:2024852-2025339(-)	OT	sc1001:28748-29235(+)
ncas_Chr_1:2154804-2156989(+)	ORF	sc635:22275-24460(-)
ncas_Chr_1:2154847-2156869(-)		sc635:22395-24417(+)
ncas_Chr_1:2161778-2164656(+)	ORF	sc635:14611-17485(-)
ncas_Chr_1:2164405-2164662(-)		sc635:14605-14858(+)
ncas_Chr_1:2164798-2165242(+)	ORF	sc1009:48634-49078(-)
ncas_Chr_1:2164818-2165147(-)		sc1009:48729-49058(+)
ncas_Chr_1:2178375-2179070(-)	ORF	sc1009:34804-35499(+)
ncas_Chr_1:2178645-2179090(+)		sc1009:34784-35229(-)
ncas_Chr_1:2204611-2205345(+)	OT	sc1009:8531-9265(-)
ncas_Chr_1:2205111-2205641(-)	OT	sc1009:8235-8765(+)
ncas_Chr_1:2401320-2402064(-)	ORF	sc1036:59764-60508(-)
ncas_Chr_1:2401540-2401734(+)		sc1036:59984-60178(+)
ncas_Chr_1:2402303-2403516(-)	ORF	sc1036:60747-61960(-)
ncas_Chr_1:2402549-2403406(+)		sc1036:60993-61850(+)
ncas_Chr_1:2403678-2404658(+)	OT	sc1036:62122-63102(+)
ncas_Chr_1:2404493-2405770(-)	OT	sc1036:62937-64214(-)
ncas_Chr_1:2457425-2457836(-)		sc673:19040-19451(+)
ncas_Chr_1:2457425-2458007(+)	ORF	sc673:18869-19451(-)
ncas_Chr_1:2516784-2518096(+)	ORF	sc709:85513-86825(-)
ncas_Chr_1:2516843-2517606(-)		sc709:86003-86766(+)
ncas_Chr_1:2533213-2534449(-)	ORF	sc709:69159-70396(+)
ncas_Chr_1:2533543-2533870(+)		sc709:69739-70066(-)
ncas_Chr_1:2559302-2559855(+)	OT	sc709:43751-44304(-)
ncas_Chr_1:2559732-2560435(-)	OT	sc709:43171-43874(+)
ncas_Chr_1:2574577-2575603(+)	OT	sc709:28002-29028(-)
ncas_Chr_1:2575120-2575653(-)	OT	sc709:27952-28485(+)
ncas_Chr_1:2578247-2578684(+)	OT	sc709:24920-25357(-)
ncas_Chr_1:2578521-2578866(-)	OT	sc709:24738-25083(+)
ncas_Chr_1:2747399-2749962(+)	ORF	sc2002:133020-135583(+)
ncas_Chr_1:2747569-2747846(-)		sc2002:133190-133467(-)
ncas_Chr_1:2768929-2769186(+)		sc2002:154626-154883(+)
ncas_Chr_1:2768935-2769446(-)		sc2002:154632-155142(-)
ncas_Chr_1:2772112-2774193(+)	ORF	sc537:1906-3987(+)
ncas_Chr_1:2772207-2772373(-)		sc537:2001-2167(-)
ncas_Chr_1:2801574-2803163(+)	ORF	sc1043:3303-4892(+)
ncas_Chr_1:2802654-2803078(-)		sc1043:4383-4807(-)
ncas_Chr_1:2812454-2812885(-)	ORF	sc1043:14097-14528(-)
ncas_Chr_1:2812634-2812895(+)		sc1043:14277-14538(+)
ncas_Chr_1:2843710-2843838(-)	pal	sc1043:45378-45481(-)
ncas_Chr_1:2843710-2843838(+)	pal	sc1043:45378-45602(+)
ncas_Chr_1:2843967-2844180(-)	pal	sc1043:45640-45767(-)
ncas_Chr_1:2843967-2844180(+)	pal	sc1043:45610-45807(+)
ncas_Chr_1:2951678-2952862(-)		sc610:22068-22664(+)
ncas_Chr_1:2951678-2952862(+)	ORF	sc610:21512-22654(-)
ncas_Chr_1:2971890-2972374(-)	OT	sc610:1999-2483(+)
ncas_Chr_1:2971903-2971973(+)	OT	sc610:2400-2470(-)
ncas_Chr_2:64975-66250(-)		New
ncas_Chr_2:64975-66250(+)	ORF	New
ncas_Chr_2:175779-176916(+)	OT	sc1047:46135-47271(-)
ncas_Chr_2:176599-178010(-)	OT	sc1047:45041-46452(+)
ncas_Chr_2:225286-225551(+)	OT	sc640:41728-41993(-)
ncas_Chr_2:225416-226041(-)	OT	sc640:41238-41863(+)
ncas_Chr_2:256610-257477(+)	ORF	sc640:9797-10665(-)
ncas_Chr_2:256774-257297(-)		sc640:9977-10500(+)
ncas_Chr_2:333866-334329(-)		sc721:29888-30351(-)
ncas_Chr_2:333916-334289(+)		sc721:29938-30311(+)
ncas_Chr_2:334677-334966(+)		sc721:30699-30988(+)
ncas_Chr_2:334697-334996(-)		sc721:30719-31018(-)
ncas_Chr_2:335127-336099(+)	ORF	sc721:31149-32122(+)
ncas_Chr_2:335137-336060(-)		sc721:31159-32082(-)
ncas_Chr_2:346178-347317(+)	OT	sc721:42201-43340(+)
ncas_Chr_2:346193-347232(-)	OT	sc721:42216-43255(-)
ncas_Chr_2:387744-388075(-)		sc721:83771-84102(-)
ncas_Chr_2:387744-389365(+)	ORF	sc721:83771-85392(+)
ncas_Chr_2:391349-393755(-)	ORF	sc721:87375-89781(-)
ncas_Chr_2:391499-392807(+)		sc721:87525-88833(+)
ncas_Chr_2:406350-408156(+)	OT	sc721:102375-104181(+)
ncas_Chr_2:408027-409436(-)	OT	sc721:104052-105461(-)
ncas_Chr_2:443436-444422(+)	OT	sc721:139464-140450(+)
ncas_Chr_2:444096-444549(-)	OT	sc721:140124-140577(-)
ncas_Chr_2:449756-449953(+)	OT	sc721:145784-145981(+)
ncas_Chr_2:449786-451543(-)	OT	sc721:145814-147571(-)
ncas_Chr_2:495108-497854(+)	ORF	sc721:191135-193881(+)
ncas_Chr_2:495298-495404(-)		sc721:191325-191431(-)
ncas_Chr_2:496252-497998(+)	ORF	sc721:192279-194025(+)
ncas_Chr_2:497746-498003(-)		sc721:193773-194030(-)
ncas_Chr_2:500868-501305(-)	ORF	sc596:1064-1501(-)
ncas_Chr_2:501108-501265(+)		sc596:1304-1461(+)
ncas_Chr_2:529668-530797(+)	ORF	sc682:1985-3114(+)
ncas_Chr_2:529888-530186(-)		sc682:2205-2503(-)
ncas_Chr_2:550721-551881(+)	OT	sc682:23038-24198(+)
ncas_Chr_2:551735-552721(-)	OT	sc682:24052-25038(-)
ncas_Chr_2:598719-599325(+)	ORF	sc682:71040-71646(+)
ncas_Chr_2:599209-599335(-)		sc682:71530-71656(-)
ncas_Chr_2:611046-612192(-)		New (sc1038:140757-140824(+))
ncas_Chr_2:611046-612192(+)		New (sc1038:140767-140824(-))
ncas_Chr_2:652578-653634(+)	OT	sc1038:99617-100673(-)
ncas_Chr_2:653467-654923(-)	OT	sc1038:98328-99784(+)
ncas_Chr_2:672654-674461(+)	OT	sc1038:78785-80593(-)
ncas_Chr_2:674360-674722(-)	OT	sc1038:78524-78887(+)
ncas_Chr_2:711720-712175(-)		sc1038:40735-41190(+)
ncas_Chr_2:711733-712563(+)	ORF	sc1038:40347-41177(-)
ncas_Chr_2:727646-728014(-)		sc1038:24891-25259(+)
ncas_Chr_2:727696-727924(+)		sc1038:24981-25209(-)
ncas_Chr_2:753738-754169(+)	OT	sc528:14245-14676(-)
ncas_Chr_2:754072-755099(-)	OT	sc528:13315-14342(+)
ncas_Chr_2:790606-790975(+)		sc1027:17044-17413(+)
ncas_Chr_2:790646-790804(-)		sc1027:17084-17242(-)
ncas_Chr_2:984923-986035(+)	OT	sc710:126921-128033(-)
ncas_Chr_2:985833-986305(-)	OT	sc710:126651-127123(+)
ncas_Chr_2:1072676-1074082(-)	Ty	sc710:38873-40279(+)
ncas_Chr_2:1072696-1074091(+)	Ty	sc710:38864-40259(-)
ncas_Chr_2:1074696-1075142(-)	ORF	sc710:37813-38259(+)
ncas_Chr_2:1074706-1075120(+)		sc710:37835-38249(-)
ncas_Chr_2:1075251-1076628(-)	ORF	sc710:36327-37704(+)
ncas_Chr_2:1075301-1076558(+)		sc710:36397-37654(-)
ncas_Chr_2:1098601-1100008(-)	palTy	sc710:12948-14355(+)
ncas_Chr_2:1099001-1100008(+)	palTy	sc710:12948-13955(-)
ncas_Chr_2:1100519-1100609(+)	palTy	sc710:12346-12436(-)
ncas_Chr_2:1100519-1100719(-)	palTy	sc710:12236-12436(+)
ncas_Chr_2:1100875-1100923(+)	palTy	sc710:12032-12080(-)
ncas_Chr_2:1100875-1100953(-)	palTy	sc710:12002-12080(+)
ncas_Chr_2:1103872-1105173(-)	OT	sc710:7781-9082(+)
ncas_Chr_2:1104042-1104833(+)	OT	sc710:8121-8912(-)
ncas_Chr_2:1360632-1361277(+)	OT	sc697:26569-27214(-)
ncas_Chr_2:1361160-1361967(-)	OT	sc697:25879-26686(+)
ncas_Chr_2:1516343-1516916(+)		sc437:3822-4396(-)
ncas_Chr_2:1516666-1516923(-)		sc437:3815-4072(+)
ncas_Chr_2:1555148-1555592(+)	OT	sc1003:4260-4704(+)
ncas_Chr_2:1555209-1556352(-)	OT	sc1003:4321-5464(-)
ncas_Chr_2:1577596-1578512(+)	ORF	sc689:59006-59922(-)
ncas_Chr_2:1577973-1578207(-)		sc689:59311-59545(+)
ncas_Chr_2:1644173-1645364(-)		sc476:6759-7299(-)
ncas_Chr_2:1644173-1645364(+)	ORF	sc476:6679-7389(+)
ncas_Chr_2:1656135-1657355(-)	ORF	sc493:7675-8893(-)
ncas_Chr_2:1656715-1657205(+)		sc493:8255-8743(+)
ncas_Chr_2:1658433-1658565(+)	pal	sc587:194-326(+)
ncas_Chr_2:1658437-1658745(-)	pal	sc587:198-506(-)
ncas_Chr_2:1658782-1659072(-)	pal	sc587:543-833(-)
ncas_Chr_2:1658902-1659027(+)	pal	sc587:663-788(+)
ncas_Chr_2:1685649-1686407(+)	ORF	sc1044:26-784(+)
ncas_Chr_2:1685669-1686497(-)		sc1044:46-874(-)
ncas_Chr_2:1751154-1752419(+)	ORF	sc1044:65601-66866(+)
ncas_Chr_2:1751590-1751989(-)		sc1044:66037-66436(-)
ncas_Chr_3:2281-2529(-)		sc626:34523-34771(+)
ncas_Chr_3:2291-2509(+)		sc626:34543-34761(-)
ncas_Chr_3:22526-22835(-)		sc626:14217-14526(+)
ncas_Chr_3:22526-22975(+)	ORF	sc626:14077-14526(-)
ncas_Chr_3:26539-26906(-)	ORF	sc626:10146-10513(+)
ncas_Chr_3:26539-26906(+)		sc626:10146-10513(-)
ncas_Chr_3:27441-28085(-)		sc626:8967-9611(+)
ncas_Chr_3:27451-28055(+)		sc626:8997-9601(-)
ncas_Chr_3:29193-32429(-)	Ty	sc626:4623-7859(+)
ncas_Chr_3:29334-32399(+)	Ty	sc626:4653-7718(-)
ncas_Chr_3:35145-35648(-)	ORF	sc626:1404-1907(+)
ncas_Chr_3:35155-35668(+)		sc626:1384-1897(-)
ncas_Chr_3:47455-48710(-)	pal*	sc497:9189-10263(-)
ncas_Chr_3:47455-48710(+)	pal*	sc497:9649-10263(+)
ncas_Chr_3:48747-49470(-)	pal*	sc696:101136-101809(+)
ncas_Chr_3:48747-49470(+)	pal*	sc696:101156-101912(-)
ncas_Chr_3:49482-50967(-)		sc696:99638-101123(+)
ncas_Chr_3:49757-50191(+)		sc696:100414-100848(-)
ncas_Chr_3:90171-91645(+)	OT	sc696:58956-60430(-)
ncas_Chr_3:91522-92255(-)	OT	sc696:58346-59079(+)
ncas_Chr_3:95168-95906(+)	ORF	sc696:54695-55433(-)
ncas_Chr_3:95648-95826(-)		sc696:54775-54953(+)
ncas_Chr_3:118121-118976(-)	pal	sc696:31624-32479(+)
ncas_Chr_3:118121-119036(+)	pal	sc696:31564-32479(-)
ncas_Chr_3:239723-240880(-)	ORF	sc653:6422-7579(+)
ncas_Chr_3:240006-240270(+)		sc653:7032-7296(-)
ncas_Chr_3:440502-441342(+)	OT	sc567:20141-20981(+)
ncas_Chr_3:440982-441592(-)	OT	sc567:20621-21231(-)
ncas_Chr_3:465934-466316(-)		sc568:18184-18566(-)
ncas_Chr_3:466033-466366(+)	ORF	sc568:18283-18616(+)
ncas_Chr_3:491962-493055(+)	OT	sc562:18169-19262(+)
ncas_Chr_3:492942-493355(-)	OT	sc562:19149-19562(-)
ncas_Chr_3:581362-581566(-)		sc511:11-213(+)
ncas_Chr_3:581362-581577(+)		sc511:1-213(-)
ncas_Chr_3:589446-592537(-)		sc600:9287-11697(-)
ncas_Chr_3:589446-592537(+)		sc600:9610-10607(+)
ncas_Chr_3:625857-625911(-)		sc506:13783-13837(-)
ncas_Chr_3:625857-626162(+)	ORF	sc506:13783-14092(+)
ncas_Chr_3:666658-667450(+)	OT	sc1061:40143-40933(+)
ncas_Chr_3:667111-667450(-)	OT	sc1061:40596-40943(-)
ncas_Chr_3:667471-668080(-)		sc1061:40908-41567(-)
ncas_Chr_3:667471-668080(+)		sc1061:41308-41547(+)
ncas_Chr_3:759334-760903(-)	ORF	sc1061:132348-133917(-)
ncas_Chr_3:760648-760853(+)		sc1061:133662-133867(+)
ncas_Chr_3:884050-886475(-)	OT	New
ncas_Chr_3:884050-886475(+)	OT	New
ncas_Chr_3:889074-889743(+)	OT	sc589:2794-3463(+)
ncas_Chr_3:889634-891311(-)	OT	sc589:3354-5031(-)
ncas_Chr_3:906613-907103(-)	ORF	sc589:20336-20826(-)
ncas_Chr_3:906723-906933(+)		sc589:20446-20656(+)
ncas_Chr_3:1003645-1004227(+)		sc502:1-583(+)
ncas_Chr_3:1003645-1004267(-)	ORF	sc502:1-623(-)
ncas_Chr_3:1004269-1004719(-)	ORF	sc502:625-1075(-)
ncas_Chr_3:1004397-1004699(+)		sc502:753-1055(+)
ncas_Chr_3:1019868-1020818(+)	ORF	sc474:2010-2960(+)
ncas_Chr_3:1019955-1020269(-)		sc474:2097-2411(-)
ncas_Chr_3:1023035-1023957(-)	ORF	sc474:5177-6100(-)
ncas_Chr_3:1023559-1023997(+)		sc474:5702-6140(+)
ncas_Chr_3:1066326-1067256(+)	ORF	sc1057:36797-37727(-)
ncas_Chr_3:1066427-1067156(-)		sc1057:36897-37626(+)
ncas_Chr_3:1080701-1081396(-)		sc1057:22712-23407(+)
ncas_Chr_3:1080711-1082006(+)	ORF	sc1057:22102-23397(-)
ncas_Chr_3:1135768-1137694(+)		sc648:16246-18172(-)
ncas_Chr_3:1135963-1136380(-)		sc648:17560-17977(+)
ncas_Chr_3:1160612-1160985(-)	pal	sc527:4028-4768(-)
ncas_Chr_3:1160612-1160985(+)	pal	sc527:4128-4728(+)
ncas_Chr_3:1161000-1162180(-)		sc2:58-468(-)
ncas_Chr_3:1161000-1162180(+)		sc2:58-238(+)
ncas_Chr_3:1197598-1199465(-)	ORF	sc604:4246-6113(+)
ncas_Chr_3:1198776-1199474(+)		sc604:4237-4935(-)
ncas_Chr_3:1234925-1237005(-)		sc622:33181-33882(-)
ncas_Chr_3:1234925-1237005(+)		sc622:33201-33622(+)
ncas_Chr_3:1237104-1238452(-)		sc622:34311-34482(-)
ncas_Chr_3:1237104-1238452(+)		sc622:34041-34703(+)
ncas_Chr_3:1242294-1242522(-)		sc622:39454-39682(-)
ncas_Chr_3:1242294-1242582(+)		sc622:39454-39742(+)
ncas_Chr_3:1242744-1243094(+)	ORF	sc476:7941-8292(+)
ncas_Chr_3:1242764-1242984(-)		sc476:7961-8182(-)
ncas_Chr_4:2178-2526(-)		sc553:3078-3429(-)
ncas_Chr_4:2288-2506(+)		sc553:3188-3409(+)
ncas_Chr_4:102030-103679(+)	OT	sc618:7925-9574(+)
ncas_Chr_4:103550-104296(-)	OT	sc618:9445-10191(-)
ncas_Chr_4:181550-186600(-)		sc1053:6186-6792(+)
ncas_Chr_4:181550-186600(+)	ORF	sc1053:6146-6822(-)
ncas_Chr_4:193150-194143(+)	OT	sc1028:1269-2262(+)
ncas_Chr_4:193908-194753(-)	OT	sc1028:2027-2872(-)
ncas_Chr_4:231068-231839(-)	ORF	sc1028:39188-39959(-)
ncas_Chr_4:231321-231819(+)		sc1028:39441-39939(+)
ncas_Chr_4:238925-240375(-)	ORF	New
ncas_Chr_4:238925-240375(+)		New
ncas_Chr_4:295032-295609(+)	OT	sc365:44-620(+)
ncas_Chr_4:295464-295859(-)	OT	sc365:475-870(-)
ncas_Chr_4:310572-311557(+)	pal	sc1031:35301-36286(-)
ncas_Chr_4:311254-311454(-)	pal	sc1031:35404-35604(+)
ncas_Chr_4:347530-347975(-)		sc441:450-895(-)
ncas_Chr_4:347740-347892(+)		sc441:660-812(+)
ncas_Chr_4:393562-394057(-)	ORF	sc412:1643-2138(+)
ncas_Chr_4:393740-393911(+)		sc412:1789-1960(-)
ncas_Chr_4:423463-423902(+)	OT	sc1024:12261-12700(+)
ncas_Chr_4:423543-423908(-)	OT	sc1024:12341-12706(-)
ncas_Chr_4:470285-470669(-)	ORF	sc1046:7179-7563(+)
ncas_Chr_4:470305-470419(+)		sc1046:7429-7543(-)
ncas_Chr_4:479252-479557(-)		sc1050:87452-87761(+)
ncas_Chr_4:479310-479557(+)		sc1050:87452-87700(-)
ncas_Chr_4:532265-533122(-)	pal	sc1050:34744-35601(+)
ncas_Chr_4:532265-533152(+)	pal	sc1050:34714-35601(-)
ncas_Chr_4:569161-569579(-)	ORF	sc1017:23573-23991(+)
ncas_Chr_4:569209-569389(+)		sc1017:23763-23943(-)
ncas_Chr_4:569683-570033(-)	ORF	sc1017:23119-23469(+)
ncas_Chr_4:569763-570003(+)		sc1017:23149-23389(-)
ncas_Chr_4:608455-610129(+)	OT	sc1004:14289-15963(+)
ncas_Chr_4:609905-610853(-)	OT	sc1004:15739-16687(-)
ncas_Chr_4:681701-682780(-)	OT	sc720:16962-17848(-)
ncas_Chr_4:681701-682780(+)	OT	sc720:16912-17198(+)
ncas_Chr_4:750629-751037(+)	OT	sc720:85842-86250(+)
ncas_Chr_4:750889-752767(-)	OT	sc720:86102-87980(-)
ncas_Chr_4:956346-956505(+)		sc630:48985-49144(+)
ncas_Chr_4:956406-956493(-)		sc630:49045-49132(-)
ncas_Chr_5:2557-2891(-)		sc1044:73216-73551(+)
ncas_Chr_5:2667-2891(+)		sc1044:73216-73441(-)
ncas_Chr_5:5277-5534(-)		sc1044:71414-71673(+)
ncas_Chr_5:5389-5475(+)		sc1044:71474-71561(-)
ncas_Chr_5:10209-10650(+)		sc534:8912-9353(+)
ncas_Chr_5:10219-10800(-)		sc534:8922-9503(-)
ncas_Chr_5:11160-11386(-)		sc534:9863-10089(-)
ncas_Chr_5:11290-11386(+)		sc534:9993-10089(+)
ncas_Chr_5:11412-11922(-)		sc534:10115-10626(-)
ncas_Chr_5:11492-11922(+)		sc534:10195-10626(+)
ncas_Chr_5:123553-124655(-)	palTy	sc712:107733-108835(-)
ncas_Chr_5:123942-124575(+)	palTy	sc712:108122-108755(+)
ncas_Chr_5:125127-125185(-)		New
ncas_Chr_5:141389-141846(+)		sc712:125569-126026(+)
ncas_Chr_5:141699-142778(-)	ORF	sc712:125879-126958(-)
ncas_Chr_5:175428-176218(-)		New
ncas_Chr_5:175428-176218(+)		New
ncas_Chr_5:176219-177661(-)	pal	sc716:28444-29886(-)
ncas_Chr_5:176219-177661(+)	pal	sc716:28444-29886(+)
ncas_Chr_5:306342-307300(+)	OT	sc716:158574-159531(+)
ncas_Chr_5:307157-308307(-)	OT	sc716:159389-160538(-)
ncas_Chr_5:335156-335757(-)		sc522:1143-1744(+)
ncas_Chr_5:335156-335817(+)	ORF	sc522:1083-1744(-)
ncas_Chr_5:338688-339347(-)		sc375:37-696(-)
ncas_Chr_5:338688-339417(+)	ORF	sc375:37-766(+)
ncas_Chr_5:357972-358343(-)	ORF	sc565:21520-21891(+)
ncas_Chr_5:358060-358353(+)		sc565:21510-21803(-)
ncas_Chr_5:358450-358672(+)		sc565:21191-21413(-)
ncas_Chr_5:358480-358682(-)	ORF	sc565:21181-21383(+)
ncas_Chr_5:358836-359458(-)	ORF	sc565:20405-21027(+)
ncas_Chr_5:358866-359498(+)		sc565:20365-20997(-)
ncas_Chr_5:526808-527559(-)	ORF	sc1014:118810-119561(+)
ncas_Chr_5:527158-527569(+)		sc1014:118800-119211(-)
ncas_Chr_5:561489-561952(+)	OT	sc1014:84412-84875(-)
ncas_Chr_5:561833-562793(-)	OT	sc1014:83571-84531(+)
ncas_Chr_5:574670-576986(-)	palTy	sc1014:69378-71694(+)
ncas_Chr_5:574734-577046(+)	palTy	sc1014:69318-71630(-)
ncas_Chr_5:582000-583500(-)		sc1014:62239-63722(-)
ncas_Chr_5:582000-583500(+)		sc1014:62249-63722(+)
ncas_Chr_5:585011-587796(+)		sc1014:57720-60505(-)
ncas_Chr_5:585041-587816(-)	ORF	sc1014:57700-60475(+)
ncas_Chr_5:589085-589711(-)		sc1014:55804-56430(+)
ncas_Chr_5:589155-589561(+)		sc1014:55954-56360(-)
ncas_Chr_5:612142-612524(-)	OT	sc1014:32991-33373(+)
ncas_Chr_5:612143-612464(+)	OT	sc1014:33051-33372(-)
ncas_Chr_5:613093-613511(-)		sc1014:32004-32422(+)
ncas_Chr_5:613173-613451(+)		sc1014:32064-32342(-)
ncas_Chr_5:675537-676072(+)	ORF	sc701:29356-29891(+)
ncas_Chr_5:675962-676122(-)		sc701:29781-29941(-)
ncas_Chr_5:703609-704107(+)	Ty	sc701:57431-57929(+)
ncas_Chr_5:703729-704117(-)	Ty	sc701:57551-57939(-)
ncas_Chr_5:728903-730071(+)	OT	sc701:82724-83892(+)
ncas_Chr_5:729893-730461(-)	OT	sc701:83714-84282(-)
ncas_Chr_5:827000-829300(-)		sc2001:3673-4149(+)
ncas_Chr_5:827000-829300(+)		sc2001:3643-4279(-)
ncas_Chr_5:833889-834257(+)		sc1018:39391-39759(+)
ncas_Chr_5:833896-834427(-)		sc1018:39398-39929(-)
ncas_Chr_6:685-1421(-)		sc1063:57019-57282(+)
ncas_Chr_6:795-1401(+)		sc1063:57039-57172(-)
ncas_Chr_6:1738-1835(-)		sc1063:56605-56702(+)
ncas_Chr_6:1748-1825(+)		sc1063:56615-56692(-)
ncas_Chr_6:37023-37424(+)	OT	sc1063:20875-21276(-)
ncas_Chr_6:37283-39844(-)	OT	sc1063:18455-21016(+)
ncas_Chr_6:42481-43472(+)	ORF	sc1063:14827-15818(-)
ncas_Chr_6:42967-43372(-)		sc1063:14927-15332(+)
ncas_Chr_6:54196-56204(-)		sc1063:2701-3112(-)
ncas_Chr_6:54196-56204(+)	ORF	sc1063:1104-2992(+)
ncas_Chr_6:96209-97749(-)	palTy	New (sc391:1068-2453(+))
ncas_Chr_6:96209-97749(+)	palTy	New (sc391:1068-2453(-))
ncas_Chr_6:135674-135931(+)		sc508:7276-7533(+)
ncas_Chr_6:135680-136159(-)		sc508:7282-7760(-)
ncas_Chr_6:184094-184369(+)	ORF	sc1040:195062-195337(-)
ncas_Chr_6:184094-184419(-)		sc1040:195012-195337(+)
ncas_Chr_6:199079-199169(+)		sc1040:180260-180350(-)
ncas_Chr_6:199081-199169(-)		sc1040:180260-180348(+)
ncas_Chr_6:255709-256453(-)	OT	sc1040:122977-123721(+)
ncas_Chr_6:255719-255803(+)	OT	sc1040:123627-123711(-)
ncas_Chr_6:342169-342453(-)		sc1040:37206-37490(+)
ncas_Chr_6:342239-342413(+)		sc1040:37246-37420(-)
ncas_Chr_6:342999-343432(-)		sc1040:36227-36660(+)
ncas_Chr_6:343082-343421(+)		sc1040:36238-36577(-)
ncas_Chr_6:471688-472629(+)	OT	sc1041:88805-89746(+)
ncas_Chr_6:472528-473445(-)	OT	sc1041:89645-90562(-)
ncas_Chr_6:484570-485696(+)	OT	sc1041:101687-102814(+)
ncas_Chr_6:484650-485696(-)	OT	sc1041:101767-102814(-)
ncas_Chr_6:534825-535606(+)	ORF	sc588:29567-30348(-)
ncas_Chr_6:534955-535086(-)		sc588:30087-30218(+)
ncas_Chr_6:556719-557866(+)	OT	sc588:7306-8453(-)
ncas_Chr_6:557329-558336(-)	OT	sc588:6836-7843(+)
ncas_Chr_6:674091-675610(+)	OT	sc658:1289-2808(-)
ncas_Chr_6:675406-675920(-)	OT	sc658:979-1493(+)
ncas_Chr_6:732575-732751(+)	pal	sc676:55454-55630(+)
ncas_Chr_6:732615-732721(-)	pal	sc676:55494-55600(-)
ncas_Chr_6:732867-733007(+)	pal	sc676:55746-55886(+)
ncas_Chr_6:732887-733007(-)	pal	sc676:55766-55886(-)
ncas_Chr_6:740685-741475(-)		sc676:64085-65004(-)
ncas_Chr_6:740685-741475(+)	ORF	sc676:63565-64882(+)
ncas_Chr_6:741476-745787(-)	pal	sc687:83014-83622(-)
ncas_Chr_6:741476-745787(+)	pal	sc687:83014-83622(+)
ncas_Chr_6:745787-747220(-)		New
ncas_Chr_6:745787-747220(+)		New
ncas_Chr_6:766084-766689(+)	OT	sc687:59418-60023(-)
ncas_Chr_6:766274-766679(-)	OT	sc687:59428-59833(+)
ncas_Chr_6:816024-816280(-)		sc687:9826-10082(+)
ncas_Chr_6:816024-816280(+)		sc687:9826-10082(-)
ncas_Chr_6:817402-818750(+)		sc687:7356-8704(-)
ncas_Chr_6:817752-818689(-)		sc687:7417-8354(+)
ncas_Chr_6:824616-824920(+)		sc687:1186-1490(-)
ncas_Chr_6:824646-824860(-)		sc687:1246-1460(+)
ncas_Chr_6:827365-827636(-)		New
ncas_Chr_6:827365-827636(+)		New
ncas_Chr_6:827698-827911(-)		sc687:770-991(+)
ncas_Chr_7:97796-98202(+)	ORF	sc1059:102306-102712(+)
ncas_Chr_7:97828-98187(-)		sc1059:102338-102697(-)
ncas_Chr_7:107907-108245(+)	OT	sc1059:112418-112756(+)
ncas_Chr_7:108137-108254(-)	OT	sc1059:112648-112765(-)
ncas_Chr_7:140240-141988(-)		sc1059:144759-146507(-)
ncas_Chr_7:140390-141978(+)		sc1059:144909-146497(+)
ncas_Chr_7:250512-251276(+)	ORF	sc2000:4147-4911(+)
ncas_Chr_7:250564-251996(-)		sc2000:4199-5631(-)
ncas_Chr_7:299960-300160(-)	pal	sc2000:53765-53901(-)
ncas_Chr_7:299960-300160(+)	pal	sc2000:53765-53901(+)
ncas_Chr_7:331894-332806(+)	pal	sc425:1215-2127(-)
ncas_Chr_7:331944-332726(-)	pal	sc425:1295-2077(+)
ncas_Chr_7:332838-333796(+)	pal	sc425:225-1184(-)
ncas_Chr_7:332987-333626(-)	pal	sc425:395-1034(+)
ncas_Chr_7:337075-337144(-)		sc2000:86459-86528(-)
ncas_Chr_7:337075-337316(+)		sc2000:86459-86742(+)
ncas_Chr_7:340583-340755(-)	ORF	sc2000:90080-90258(-)
ncas_Chr_7:340583-340755(+)		sc2000:90080-90258(+)
ncas_Chr_7:379903-381068(-)	ORF	sc654:28226-29391(-)
ncas_Chr_7:380063-380227(+)		sc654:28386-28550(+)
ncas_Chr_7:406041-406980(+)	OT	sc654:54366-55305(+)
ncas_Chr_7:406801-408308(-)	OT	sc654:55126-56633(-)
ncas_Chr_7:414086-416176(-)	Ty	sc471:5114-6659(-)
ncas_Chr_7:414086-416176(+)	Ty	sc471:6204-6734(+)
ncas_Chr_7:447253-448674(-)	Ty	sc666:32167-33588(+)
ncas_Chr_7:447333-448664(+)	Ty	sc666:32177-33508(-)
ncas_Chr_7:459906-460135(+)	OT	sc666:20702-20931(-)
ncas_Chr_7:460028-460635(-)	OT	sc666:20202-20809(+)
ncas_Chr_7:496285-496796(+)	ORF	sc578:12852-13363(-)
ncas_Chr_7:496317-496556(-)		sc578:13092-13331(+)
ncas_Chr_7:662731-664235(-)	ORF	sc695:27808-29312(+)
ncas_Chr_7:662751-662935(+)		sc695:29108-29292(-)
ncas_Chr_7:695900-696052(-)		sc1054:27372-27524(+)
ncas_Chr_7:695920-695952(+)		sc1054:27472-27504(-)
ncas_Chr_7:791431-791806(+)		sc608:25095-25468(+)
ncas_Chr_7:791441-791987(-)		sc608:25105-25650(-)
ncas_Chr_8:39-199(-)		sc1063:58624-58783(+)
ncas_Chr_8:51-139(+)		sc1063:58684-58771(-)
ncas_Chr_8:320-985(-)		New
ncas_Chr_8:320-985(+)		New
ncas_Chr_8:3409-3730(-)		sc1063:3202-3523(+)
ncas_Chr_8:3489-3710(+)		sc1063:3222-3443(-)
ncas_Chr_8:7700-8530(-)	ORF	sc1055:157931-158761(+)
ncas_Chr_8:8142-8377(+)		sc1055:158084-158319(-)
ncas_Chr_8:10014-10253(-)		sc1055:156208-156447(+)
ncas_Chr_8:10014-10263(+)		sc1055:156198-156447(-)
ncas_Chr_8:19092-19706(-)		sc1055:146756-147370(+)
ncas_Chr_8:19304-19446(+)		sc1055:147016-147158(-)
ncas_Chr_8:27480-28075(-)	ORF	sc1055:138387-138982(+)
ncas_Chr_8:27530-27685(+)		sc1055:138777-138932(-)
ncas_Chr_8:83404-85405(+)	Ty	sc1055:81055-83056(-)
ncas_Chr_8:83410-85405(-)	Ty	sc1055:81055-83050(+)
ncas_Chr_8:86938-87560(+)	ORF	sc1055:78899-79521(-)
ncas_Chr_8:86996-87484(-)		sc1055:78975-79463(+)
ncas_Chr_8:115684-116757(+)	OT	sc1055:50052-51125(-)
ncas_Chr_8:116258-116773(-)	OT	sc1055:50036-50551(+)
ncas_Chr_8:292317-294762(-)	ORF	sc686:23918-26363(+)
ncas_Chr_8:292346-294742(+)		sc686:23938-26334(-)
ncas_Chr_8:299041-299402(+)	ORF	sc686:19278-19639(-)
ncas_Chr_8:299091-299462(-)		sc686:19218-19589(+)
ncas_Chr_8:382339-384285(-)	Ty	sc580:2233-4179(+)
ncas_Chr_8:382339-384305(+)	Ty	sc580:2213-4179(-)
ncas_Chr_8:401900-402210(+)		New
ncas_Chr_8:497658-497818(+)		sc714:111353-111513(+)
ncas_Chr_8:497658-497828(-)		sc714:111353-111523(-)
ncas_Chr_8:498354-499293(+)	OT	sc714:112049-112988(+)
ncas_Chr_8:499214-499630(-)	OT	sc714:112909-113325(-)
ncas_Chr_8:534189-535484(+)	OT	sc641:10228-11523(+)
ncas_Chr_8:535239-535993(-)	OT	sc641:11278-12033(-)
ncas_Chr_8:642437-645353(-)		New
ncas_Chr_8:642437-645353(+)		New
ncas_Chr_8:645594-646777(-)	ORF	sc542:14947-16130(+)
ncas_Chr_8:645739-646777(+)		sc542:14947-15985(-)
ncas_Chr_8:655504-656634(-)	OT	sc542:5091-6221(+)
ncas_Chr_8:655520-655644(+)	OT	sc542:6081-6205(-)
ncas_Chr_8:660041-660146(-)		sc542:1579-1684(+)
ncas_Chr_8:660041-660146(+)		sc542:1579-1684(-)
ncas_Chr_8:660796-660961(-)		sc542:764-929(+)
ncas_Chr_8:660796-660961(+)		sc542:764-929(-)
ncas_Chr_8:660968-666879(-)	Ty	sc1020:54039-54241(-)
ncas_Chr_8:660968-666879(+)	Ty	sc1020:53739-55041(+)
ncas_Chr_8:687410-688025(+)	ORF	sc1020:79795-80410(+)
ncas_Chr_8:687450-687875(-)		sc1020:79835-80260(-)
ncas_Chr_8:694870-695251(+)		sc1020:87253-87634(+)
ncas_Chr_8:694910-695139(-)		sc1020:87293-87522(-)
ncas_Chr_8:697679-699320(-)		New
ncas_Chr_8:697679-699320(+)		New
ncas_Chr_9:1048-1385(-)		sc435:2434-2772(+)
ncas_Chr_9:1158-1385(+)		sc435:2434-2662(-)
ncas_Chr_9:1795-2188(-)		sc435:1917-2312(+)
ncas_Chr_9:1915-2130(+)		sc435:1977-2192(-)
ncas_Chr_9:2265-3178(-)		sc388:833-1511(-)
ncas_Chr_9:2265-3178(+)		sc388:833-1511(+)
ncas_Chr_9:42108-42788(-)	OT	sc1045:72090-72770(+)
ncas_Chr_9:42148-42218(+)	OT	sc1045:72660-72730(-)
ncas_Chr_9:102794-104498(+)	OT	sc1045:10471-12176(-)
ncas_Chr_9:103404-103749(-)		sc1045:11221-11566(+)
ncas_Chr_9:108822-109781(-)	ORF	sc1045:5186-6146(+)
ncas_Chr_9:109377-109651(+)		sc1045:5316-5590(-)
ncas_Chr_9:118882-119774(-)	ORF	sc436:990-1881(+)
ncas_Chr_9:119402-119734(+)		sc436:1030-1361(-)
ncas_Chr_9:270532-270770(-)		sc2003:115455-115693(-)
ncas_Chr_9:270562-270810(+)		sc2003:115485-115733(+)
ncas_Chr_9:286934-288936(+)	ORF	sc2003:131860-133862(+)
ncas_Chr_9:287164-288789(-)		sc2003:132090-133715(-)
ncas_Chr_9:289400-290400(-)		sc2003:135010-135312(-)
ncas_Chr_9:289400-290400(+)	ORF	sc2003:134440-135332(+)
ncas_Chr_9:298898-299431(+)	OT	sc2003:143824-144357(+)
ncas_Chr_9:299316-299523(-)	OT	sc2003:144242-144449(-)
ncas_Chr_9:382289-382784(+)		sc2003:227221-227716(+)
ncas_Chr_9:382309-382554(-)		sc2003:227241-227486(-)
ncas_Chr_9:415516-416096(+)	OT	sc2003:260491-261071(+)
ncas_Chr_9:415906-417293(-)	OT	sc2003:260881-262267(-)
ncas_Chr_9:446670-447488(+)	OT	sc413:1899-2717(-)
ncas_Chr_9:447350-448230(-)	OT	sc413:1157-2037(+)
ncas_Chr_9:491265-491382(+)	pal	sc651:1-1891(+)
ncas_Chr_9:491383-492976(-)		sc651:1-1891(+)
ncas_Chr_9:491383-492976(+)		sc651:1-1891(+)
ncas_Chr_9:492977-493118(+)	pal	sc651:1-1891(+)
ncas_Chr_9:494250-494618(+)	OT	sc651:2987-3355(+)
ncas_Chr_9:494538-494662(-)	OT	sc651:3275-3399(-)
ncas_Chr_9:510485-511765(+)	ORF	sc651:19223-20503(+)
ncas_Chr_9:511389-511735(-)		sc651:20127-20473(-)
ncas_Chr_9:568541-569439(+)	OT	sc634:21616-22514(+)
ncas_Chr_9:569316-570659(-)	OT	sc634:22391-23734(-)
ncas_Chr_9:593883-594228(+)		sc509:158-503(+)
ncas_Chr_9:593913-594258(-)	ORF	sc509:188-533(-)
ncas_Chr_10:20118-22099(-)	ORF	sc473:666-2779(+)
ncas_Chr_10:20118-22099(+)		sc473:666-2779(-)
ncas_Chr_10:24703-26741(-)	ORF	sc519:290-1118(-)
ncas_Chr_10:24703-26741(+)		sc519:294-618(+)
ncas_Chr_10:24991-25114(+)		sc473:2266-2389(-)
ncas_Chr_10:54949-55408(-)		sc1029:14840-15299(-)
ncas_Chr_10:55039-55568(+)		sc1029:14930-15459(+)
ncas_Chr_10:66007-66464(+)		sc1029:25899-26356(+)
ncas_Chr_10:66259-67544(-)	ORF	sc1029:26151-27436(-)
ncas_Chr_10:78103-78563(+)	OT	sc1029:37995-38455(+)
ncas_Chr_10:78394-79165(-)	OT	sc1029:38286-39057(-)
ncas_Chr_10:136044-136327(+)	OT	sc639:14001-14284(-)
ncas_Chr_10:136219-136595(-)	OT	sc639:13733-14109(+)
ncas_Chr_10:137480-138425(-)	ORF	sc639:11902-12847(+)
ncas_Chr_10:137520-138425(+)		sc639:11902-12807(-)
ncas_Chr_10:143717-144332(-)	ORF	sc639:5996-6611(+)
ncas_Chr_10:143717-144332(+)		sc639:6048-6314(-)
ncas_Chr_10:183502-184628(-)		sc1030:29260-30386(-)
ncas_Chr_10:183562-184688(+)		sc1030:29320-30446(+)
ncas_Chr_10:284874-285770(-)	ORF	sc719:52707-53603(-)
ncas_Chr_10:285094-285623(+)		sc719:52927-53456(+)
ncas_Chr_10:312690-313868(-)	OT	sc719:80550-81447(-)
ncas_Chr_10:312690-313868(+)	OT	sc719:78360-80677(+)
ncas_Chr_10:312875-313710(-)	ORF	sc719:80582-81449(-)
ncas_Chr_10:312875-313710(+)		sc719:80983-81309(+)
ncas_Chr_10:376721-377231(+)		sc335:363-873(-)
ncas_Chr_10:376873-377131(-)		sc335:463-721(+)
ncas_Chr_10:377418-377800(-)	pal	sc335:46-172(+); sc547:13848-14000(+)
ncas_Chr_10:377418-377800(+)	pal	sc335:46-172(-); sc547:13828-14000(-)
ncas_Chr_10:392749-393248(-)	pal	sc719:145408-145866(-)
ncas_Chr_10:392749-393248(+)	pal	sc719:145408-145907(+)
ncas_Chr_10:434711-436428(+)	OT	sc719:187376-189093(+)
ncas_Chr_10:436261-437504(-)	OT	sc719:188926-190169(-)
Y' antisense	Y'	Y' antisense
Y' sense	Y'	Y' sense
*Not Present		sc419:1262-1518(+)
*Not Present		sc419:1286-1398(-)
Abbreviations
ORF	Open reading frame
pal	palindrome
OT	overlapping mRNA
palTy	palindromic Ty retrotransposon
Ty	Ty retrotransposons
Y'	Y' element
*	palindromic arms are on different adjacent contigs
