## Supplementary material for "Xrn1p Acts at Multiple Steps in the Budding-Yeast RNAi Pathway to Enhance the Efficiency of Silencing": Table S5

### Sheet: Table S5
Table S5. Strains used and generated in this study.
Strain	Genotype	Species	Reference
DPB507	MAT ⍺ hoΔ ura3::EGFP(S65T)::kanMX6 ade2Δ his3Δ leu2Δ met17Δ trp1Δ::HYG ncas_Chr_9::pIp-strongSC_GFP ncas_Chr_3::pRS403-ScerURA3hp-HIS3-PEST ncas_Chr_4::pRS405-ScerHIS3hp ncas_Chr_5::pRS402-NcasDCR1 ncas_Chr_3::pRS404-NcasAGO1	N. castellii CBS4310	This study
DPB537	MAT a hoΔ ura3::EGFP(S65T)::kanMX6 ade2Δ his3Δ leu2Δ lys2Δ trp1Δ::HYG ncas_Chr_9::pIp-strongSC_GFP ncas_Chr_3::pRS403-ScerURA3hp-HIS3-PEST ncas_Chr_4::pRS405-ScerHIS3hp ncas_Chr_5::pRS402-NcasDCR1 ncas_Chr_3::pRS404-NcasAGO1	N. castellii CBS4310	This study
DPB510	MAT ⍺ hoΔ ura3::EGFP(S65T)::kanMX6 ade2Δ his3Δ leu2Δ met17Δ trp1Δ::HYG ncas_Chr_9::pIp-strongSC_GFP ncas_Chr_3::pRS403-ScerURA3hp-HIS3-PEST ncas_Chr_4::pRS405-ScerHIS3hp ncas_Chr_5::pRS402-NcasDCR1 ncas_Chr_3::pRS404-NcasAGO1 xrn1Δ::NAT	N. castellii CBS4310	This study
DPB541	MAT a hoΔ ura3::EGFP(S65T)::kanMX6 ade2Δ his3Δ leu2Δ lys2Δ trp1Δ::HYG ncas_Chr_9::pIp-strongSC_GFP ncas_Chr_3::pRS403-ScerURA3hp-HIS3-PEST ncas_Chr_4::pRS405-ScerHIS3hp ncas_Chr_5::pRS402-NcasDCR1 ncas_Chr_3::pRS404-NcasAGO1 xrn1Δ::NAT	N. castellii CBS4310	This study
DPB578	MAT a hoΔ ura3::EGFP(S65T)::kanMX6 ade2Δ his3Δ leu2Δ lys2Δ trp1Δ::HYG ncas_Chr_9::pIp-strongSC_GFP ncas_Chr_3::pRS403-ScerURA3hp-HIS3-PEST ncas_Chr_4::pRS405-ScerHIS3hp ncas_Chr_5::pRS402-NcasDCR1 ncas_Chr_3::pRS404-NcasAGO1 srb8Δ::NAT	N. castellii CBS4310	This study
DPB582	MAT a hoΔ ura3::EGFP(S65T)::kanMX6 ade2Δ his3Δ leu2Δ lys2Δ trp1Δ::HYG ncas_Chr_9::pIp-strongSC_GFP ncas_Chr_3::pRS403-ScerURA3hp-HIS3-PEST ncas_Chr_4::pRS405-ScerHIS3hp ncas_Chr_5::pRS402-NcasDCR1 ncas_Chr_3::pRS404-NcasAGO1 xrn1Δ::NAT srb8Δ::LYS2	N. castellii CBS4310	This study
DPB331	MAT ⍺ hoΔ ura3::EGFP(S65T)::kanMX6 ncas_Chr_9::pIp	N. castellii CBS4310	Drinnenberg et al., 2009
DPB333	MAT ⍺ hoΔ ura3::EGFP(S65T)::kanMX6 ncas_Chr_9::pIp-strongSC_GFP	N. castellii CBS4310	Drinnenberg et al., 2009
DPB334	MAT ⍺ hoΔ ura3::EGFP(S65T)::kanMX6 ncas_Chr_9::pIp-ago1Δ::HYG	N. castellii CBS4310	Drinnenberg et al., 2009
DPB336	MAT ⍺ hoΔ ura3::EGFP(S65T)::kanMX6 ncas_Chr_9::pIp-strongSC_GFP ago1Δ::HYG	N. castellii CBS4310	Drinnenberg et al., 2009
DPB337	MAT ⍺ hoΔ ura3::EGFP(S65T)::kanMX6 ncas_Chr_9::pIp-dcr1Δ	N. castellii CBS4310	Drinnenberg et al., 2009
DPB339	MAT ⍺ hoΔ ura3::EGFP(S65T)::kanMX6 ncas_Chr_9::pIp-strongSC_GFP dcr1Δ	N. castellii CBS4310	Drinnenberg et al., 2009
DPB625	MAT ⍺ hoΔ ura3::EGFP(S65T)::kanMX6 ncas_Chr_9::pIp-xrn1Δ::HYG	N. castellii CBS4310	This study
DPB629	MAT ⍺ hoΔ ura3::EGFP(S65T)::kanMX6 ncas_Chr_9::pIp-strongSC_GFP xrn1Δ::HYG	N. castellii CBS4310	This study
DPB469	MAT ⍺ hoΔ ura3::EGFP(S65T)::kanMX6 ncas_Chr_9::pIp-dcp2Δ::HYG	N. castellii CBS4310	This study
DPB471	MAT ⍺ hoΔ ura3::EGFP(S65T)::kanMX6 ncas_Chr_9::pIp-strongSC_GFP dcp2Δ::HYG	N. castellii CBS4310	This study
DPB611	MAT ⍺ hoΔ ura3::EGFP(S65T)::kanMX6 ncas_Chr_9::pIp-ski3Δ::HYG	N. castellii CBS4310	This study
DPB613	MAT ⍺ hoΔ ura3::EGFP(S65T)::kanMX6 ncas_Chr_9::pIp-strongSC_GFP ski3Δ::HYG	N. castellii CBS4310	This study
DPB079	MAT ⍺ hoΔ ura3-1 his3Δ met17Δ	N. castellii CBS4310	This study
DPB325	MAT ⍺ hoΔ ura3-1 ade1::KanMX6 ago1Δ::HYG	N. castellii CBS4310	This study
DPB534	MAT ⍺ hoΔ ura3-1 his3Δ met17Δ dcr1Δ::NAT	N. castellii CBS4310	This study
DPB535	MAT ⍺ hoΔ ura3-1 his3Δ met17Δ xrn1Δ::NAT	N. castellii CBS4310	This study
DPB202	MAT a/MAT ⍺ ura3-1/ura3-1 ago1Δ::HYG/AGO1	N. castellii CBS4310	This study
DPB201	MAT a/MAT ⍺ ura3-1/ura3-1 pGAL1-3HA-AGO1::KanMX6/ago1Δ::HYG	N. castellii CBS4310	This study
DPB211	MAT ⍺ hoΔ ura3-1	N. castellii CBS4310	Drinnenberg et al., 2009
DPB220	MAT ⍺ hoΔ ura3-1 FLAG3-AGO1	N. castellii CBS4310	Drinnenberg et al., 2009
DPB215	MAT ⍺ hoΔ ura3-1 FLAG3-AGO1 XRN1-HA3::KanMX6	N. castellii CBS4310	This study
DPB221	MAT ⍺ hoΔ ura3-1 XRN1-HA3::KanMX6	N. castellii CBS4310	This study
DPB231	MAT ⍺ hoΔ ura3-1 EGFP(S65T)-AGO1 XRN1-mCherry::KanMX6	N. castellii CBS4310	This study
DPB234	MAT ⍺ hoΔ ura3-1 EGFP(S65T)-AGO1 DCP2-mCherry::KanMX6	N. castellii CBS4310	This study
DPB228	MAT ⍺ hoΔ ura3-1 FLAG3-AGO1(D1247R)	N. castellii CBS4310	This study
DPB620	MAT ⍺ hoΔ ura3-1 xrn1Δ::KanMX6	N. castellii CBS4310	This study
DPB443	MAT ⍺ hoΔ ura3-1 dcr1Δ::HYG	N. castellii CBS4310	This study
DPB442	MAT ⍺ hoΔ ura3-1 ago1Δ::HYG	N. castellii CBS4310	This study
DPB601	MAT ⍺ hoΔ ura3-1 dcp2Δ::HYG	N. castellii CBS4310	This study
DPB608	MAT ⍺ hoΔ ura3-1 ski3Δ::HYG	N. castellii CBS4310	This study
yRH101	MAT a ura3-1 ade2-1 trp1-1 leu2-3,112 his3-11,15 can1-100 bar1Δ lys2::HisG pep4::KanMX	S. cerevisiae W303A	Randell et al., 2006
DPB597	MAT a ura3-1 ade2-1 trp1-1 leu2-3,112 his3-11,15 can1-100 bar1Δ lys2::HisG pep4::KanMX xrn1Δ	S. cerevisiae W303A	This study
DPB598	MAT a ura3-1 ade2-1 trp1-1 leu2-3,112 his3-11,15 can1-100 bar1Δ lys2::HisG pep4::KanMX xrn1Δ pYES2.1-FLAG3-SUMO-TEV-NcasAGO1	S. cerevisiae W303A	This study
DPB1100	MAT a ura3-1 ade2-1 trp1-1 leu2-3,112 his3-11,15 can1-100 bar1Δ lys2::HisG pep4::KanMX xrn1Δ pYES2.1-NcasXRN1-TEV-SUMO-FLAG3	S. cerevisiae W303A	This study
DPB1101	MAT a ura3-1 ade2-1 trp1-1 leu2-3,112 his3-11,15 can1-100 bar1Δ lys2::HisG pep4::KanMX xrn1Δ pYES2.1-NcasXRN1(D206N-D208N)-TEV-SUMO-FLAG3	S. cerevisiae W303A	This study
