## Supplementary material for "Xrn1p Acts at Multiple Steps in the Budding-Yeast RNAi Pathway to Enhance the Efficiency of Silencing": Table S6

### Sheet: Table S6
Table S6. Plasmids generated in this study.
Plasmid	Description
pRS402-NcasDCR1	S. cerevisiae integrating plasmid, N. castellii DCR1 under its native promoter
pRS403-ScerURA3hp-HIS3-PEST	S. cerevisiae integrating plasmid, S. cerevisiae URA3 hairpin construct under GAL1 promoter, S. cerevisiae HIS3 selectable marker fused to C-terminal PEST degron sequence
pRS404-NcasAGO1	S. cerevisiae integrating plasmid, N. castellii AGO1 under its promoter
pRS405-ScerHIS3hp	S. cerevisiae integrating plasmid, S. cerevisiae HIS3 hairpin construct under GAL1 promoter
pYES2.1-FLAG3-SUMO-TEV-NcasAGO1	2-micron plasmid, N. castellii AGO1 with N-terminal 3x-FLAG, SUMO, and TEV tag under GAL1 promoter
pYES2.1-NcasXRN1-TEV-SUMO-FLAG3	2-micron plasmid, N. castellii XRN1 with C-terminal TEV, SUMO, 3x-FLAG tag under GAL1 promoter
pYES2.1-NcasXRN1(D206N-D208N)-TEV-SUMO-FLAG3	2-micron plasmid, N. castellii XRN1 with D206N and D208N substitutions and C-terminal TEV, SUMO, 3x-FLAG tag under GAL1 promoter
